# Intrinsic DNA topology as a prioritization metric in genomic fine-mapping studies

**DOI:** 10.1101/837245

**Authors:** Hannah C. Ainsworth, Timothy D. Howard, Carl D. Langefeld

**Affiliations:** Department of Biostatistics and Data Science, Wake Forest School of Medicine, Winston-Salem, NC, 27157, USA; Department of Biochemistry, Wake Forest School of Medicine, Winston-Salem, NC, 27157, USA

## Abstract

In genomic fine-mapping studies, some approaches leverage annotation data to prioritize likely functional polymorphisms. However, existing annotation sources often present challenges as many: lack data for novel variants, offer no context for noncoding regions, and/or are confounded with linkage disequilibrium. We propose a novel annotation source – sequence-dependent DNA topology – as a prioritization metric for fine-mapping. DNA topology and function are well-intertwined, and as an intrinsic DNA property, it is readily applicable to any genomic region. Here, we constructed and applied, Minor Groove Width (MGW), as a prioritization metric. Using an established MGW-prediction method, we generated an MGW census for 199,038,197 SNPs across the human genome. Summarizing a SNP’s change in MGW (ΔMGW) as a Euclidean distance, ΔMGW exhibited a strongly right-skewed distribution, highlighting the infrequency of SNPs that generate dissimilar shape profiles. We hypothesized that phenotypically-associated SNPs can be prioritized by ΔMGW. We applied Bayesian and frequentist MGW-prioritization approaches to three non-coding regions associated with System Lupus Erythematosus in multiple ancestries. In two regions, including ΔMGW resolved the association to a single, trans-ancestral, SNP, corroborated by external functional data. Together, this study presents the first usage of sequence-dependent DNA topology as a prioritization metric in genomic association studies.

**Graphical Abstract:** We hypothesize that SNPs imposing dissimilar minor groove width profiles (ΔMGW) are more likely to alter function. ΔMGW was interrogated genome-wide and then used as a weighting metric for fine-mapping associations.
