## Supplemental Table 4 for "Intrinsic DNA topology as a prioritization metric in genomic fine-mapping studies"

### Sheet: Table S4. FAM167A-BLK EA
Table S4. Summary of EA results in the 60kb association peak in FAM167A-BLK region.
Sorted by Single-SNP (logistic regression) association p-value, the top prioritized SNP by the frequentist approaches are underlined. The posterior probabilities of SNPs comprising the 95% credible set or 95% derived credible set are also underlined. The SNP with greatest prioritization from ∆MGW weighted methods is highlighted in gray.
						Ref Allele Frequency			Single-SNP association	Baysean Approach		Frequentist Approach
SNP	Chr	Position (hg19)	SNP Ordering within region	Alleles	Ref	controls	cases	∆MGW	P-value	Posterior Probability	derived Posterior Probability (MGW weighted)	SNP Prioritization (Equally Weighted) -log(Geometric Mean)	SNP Prioritization (MGW weighted) -log(Geometric Mean)
rs13277113	8	11349186	74	C/T	T	0.2464	0.2973	0.487647	2.18825e-31	0.499379	0.286949	22.609	10.9639
rs2061831	8	11339882	50	A/G	G	0.2481	0.2988	1.63481	3.60832e-31	0.306077	0.589611	27.9199	27.2749
rs2736340	8	11343973	61	C/T	T	0.2492	0.299	0.582151	1.12665e-30	0.100608	0.0690135	24.0671	23.5511
rs4840568	8	11351019	80	C/T	T	0.2624	0.318	0.42	2.97045e-30	0.0407315	0.020158	28.3623	18.8619
rs2618476	8	11352541	86	T/C	C	0.2564	0.3073	0.589406	2.98014e-30	0.0400249	0.027798	27.9345	23.8667
rs922483	8	11351912	82	G/A	A	0.2828	0.3393	0.436921	2.13314e-29	0.00621198	0.00319817	30.596	21.1179
rs2736332	8	11339965	51	C/G	G	0.2646	0.3199	0.450999	3.31192e-29	0.00384353	0.00204256	27.2481	24.6491
rs2736345	8	11352485	85	A/G	G	0.2922	0.3496	0.340881	4.93446e-29	0.00281469	0.00113058	30.1105	21.6556
rs4840565	8	11345545	66	C/G	G	0.2749	0.3267	0.292233	8.40393e-28	0.000165741	5.70726e-05	19.461	13.0429
rs2618473	8	11344127	62	G/A	A	0.2551	0.3051	0.187883	1.23596e-27	0.000107407	2.37786e-05	24.5505	20.8944
rs62489069	8	11338383	46	T/C	C	0.2742	0.3255	0.43795	3.88893e-27	3.67646e-05	1.89724e-05	23.3277	18.7617
rs13257831	8	11332964	38	C/G	G	0.2952	0.3415	0.252389	2.40595e-23	7.54276e-09	2.2432e-09	21.7722	10.4268
rs2736346	8	11359112	99	C/T	T	0.2439	0.2908	0.574108	8.10463e-22	2.19599e-10	1.48557e-10	21.4623	13.7169
rs2736347	8	11359377	100	G/A	A	0.2447	0.2916	0.389102	8.75417e-22	2.04235e-10	9.364e-11	21.6007	16.6915
rs2409781	8	11359557	102	A/G	G	0.2451	0.2921	0.475815	9.31056e-22	1.92455e-10	1.07904e-10	21.6169	21.235
rs1600249	8	11359638	103	G/T	T	0.2354	0.2778	1.21215	2.77792e-21	6.52425e-11	9.31866e-11	21.3889	21.159
rs2280805	8	11363784	111	A/T	T	0.2284	0.2665	0.729178	5.06797e-19	4.10422e-13	3.5264e-13	16.6035	18.056
rs2736350	8	11361552	104	T/G	G	0.3131	0.3547	0.648305	3.21398e-18	7.63538e-14	5.83281e-14	20.4947	19.8614
rs12674768	8	11371547	131	C/T	T	0.2484	0.2824	0.5001	5.55111e-16	4.77123e-16	2.81161e-16	14.9416	15.267
rs12677903	8	11372637	135	A/G	G	0.2479	0.2814	0.503885	2.33147e-15	1.17444e-16	6.97316e-17	13.0256	11.1496
rs11990277	8	11372085	132	T/C	C	0.2477	0.2803	0.4999	6.43929e-15	4.48984e-17	2.64473e-17	15.408	14.9747
rs2736342	8	11347289	70	G/T	T	0.4436	0.4831	1.96431	1.52878e-13	2.34817e-18	5.4351e-18	15.1435	13.1518
rs1600250	8	11345425	65	G/T	T	0.4519	0.4932	1.48963	4.48197e-13	8.25906e-19	1.4497e-18	20.2743	13.3871
rs7822109	8	11349147	73	C/T	T	0.4514	0.4926	0.437493	5.03486e-13	7.36937e-19	3.799e-19	21.2033	11.938
rs1600252	8	11345644	67	C/T	T	0.4515	0.4922	0.287228	6.52811e-13	5.72045e-19	1.93609e-19	17.4145	12.9862
rs2199690	8	11339616	49	G/T	T	0.4503	0.4908	1.43771	7.645e-13	4.90264e-19	8.30555e-19	26.525	23.9881
rs34801597	8	11326493	16	G/A	A	0.2817	0.3127	0.702424	8.05134e-13	4.28875e-19	3.54975e-19	10.1336	9.13822
rs13272061	8	11352261	84	T/G	G	0.4526	0.4933	1.03677	8.84404e-13	4.25922e-19	5.20334e-19	30.0869	18.9798
rs4840567	8	11347625	71	C/T	T	0.4517	0.4918	0.474552	1.75571e-12	2.18354e-19	1.22099e-19	15.5231	12.7683
rs978804	8	11343673	59	T/C	C	0.4524	0.4923	0.412311	2.07567e-12	1.85776e-19	9.02574e-20	18.4274	19.5952
rs978803	8	11343475	58	C/T	T	0.4523	0.4918	0.399625	3.14848e-12	1.23672e-19	5.82359e-20	16.0225	16.6498
rs17799486	8	11340494	53	G/A	A	0.4529	0.4923	0.453652	3.7762e-12	1.03679e-19	5.54219e-20	20.6265	17.5989
rs7829381	8	11344573	63	G/A	A	0.4521	0.4915	0.582924	3.81217e-12	1.0269e-19	7.05359e-20	23.1129	18.0859
rs1382567	8	11350899	79	G/A	A	0.4516	0.4907	0.455302	4.79616e-12	8.21789e-20	4.40888e-20	24.0662	16.4244
rs11250138	8	11323312	9	C/G	G	0.2858	0.3174	0.335261	9.39171e-12	4.01366e-20	1.58559e-20	7.25314	3.97792
rs11775149	8	11335242	42	A/G	G	0.452	0.4912	0.298831	1.1219e-11	3.59369e-20	1.26542e-20	17.4742	9.91622
rs1478890	8	11355602	92	G/C	C	0.4632	0.4993	0.691809	1.89786e-10	2.32306e-21	1.89372e-21	8.7116	8.97487
rs12155745	8	11362277	106	A/C	C	0.4805	0.5139	0.800062	4.22739e-10	1.07999e-21	1.01815e-21	15.4136	15.1149
rs2618451	8	11376266	141	C/T	C	0.3948	0.4239	0.175214	4.57715e-10	9.76901e-22	2.01692e-22	8.12551	4.09501
rs936546	8	11333353	40	T/C	T	0.4062	0.3785	0.222935	1.58855e-09	3.20753e-22	8.4259e-23	18.69	8.87146
rs67390008	8	11338594	48	A/G	A	0.3735	0.3513	0.591016	9.45155e-08	6.31903e-24	4.40066e-24	25.8225	22.3181
rs61649748	8	11331164	35	A/G	G	0.223	0.2003	0.437493	3.51974e-07	4.12031e-25	2.12407e-25	12.9728	7.89979
rs2254891	8	11341129	54	C/G	G	0.335	0.3004	1.04814	3.68398e-07	1.75744e-24	2.17054e-24	18.0479	14.0429
rs1531577	8	11338561	47	T/C	C	0.3367	0.3019	0.468508	3.83895e-07	1.69009e-24	9.3303e-25	24.3119	20.2364
rs7839434	8	11325641	14	G/C	C	0.2193	0.1955	0.870517	5.32186e-07	8.79833e-25	9.02497e-25	7.6725	8.65856
rs73209260	8	11329248	30	G/A	A	0.2474	0.2207	0.281603	5.32991e-07	4.55701e-25	1.51211e-25	6.44445	5.6762
rs73209259	8	11328540	26	A/G	G	0.2149	0.1922	0.60075	1.182e-06	4.86329e-25	3.44264e-25	5.80047	4.85086
rs17799348	8	11333521	41	T/C	T	0.3904	0.3709	0.934291	1.98883e-06	3.36179e-25	3.70101e-25	17.1768	7.50356
rs4606022	8	11354933	91	G/A	G	0.3682	0.3504	0.918423	2.14416e-06	3.17271e-25	3.43353e-25	8.55359	8.48264
rs77487164	8	11326708	18	T/A	A	0.2191	0.1965	1.97431	2.29717e-06	2.2103e-25	5.14202e-25	8.39057	6.43956
rs1564267	8	11337887	45	G/A	A	0.1679	0.1508	0.753989	2.44522e-06	2.46991e-25	2.19439e-25	20.4761	14.9565
chr8:11351220	8	11351220	81	C/T	T	0.1949	0.1789	0.416173	2.51022e-06	3.29451e-25	1.61559e-25	29.2197	19.483
rs17742757	8	11330341	32	C/T	C	0.4752	0.4555	0.170294	6.70536e-06	1.02254e-25	2.05186e-26	6.32761	5.69603
rs12547167	8	11330112	31	C/T	C	0.4751	0.4553	0.357911	7.1867e-06	9.55807e-26	4.031e-26	6.39455	5.56905
rs11250139	8	11331046	34	A/G	A	0.4485	0.4245	0.804301	8.7565e-06	8.00277e-26	7.5845e-26	9.25811	6.04322
rs9694294	8	11350721	78	C/G	G	0.1615	0.1441	1.08231	9.56598e-06	4.89869e-26	6.24742e-26	21.8325	12.1652
rs2251056	8	11349576	77	A/C	C	0.1609	0.1433	0.276043	1.15489e-05	4.55114e-26	1.48036e-26	21.0196	10.4987
rs998682	8	11353052	88	G/A	A	0.1602	0.1428	0.36524	1.18517e-05	3.6605e-26	1.57538e-26	19.2774	18.9235
rs2736343	8	11349250	75	A/G	G	0.1618	0.1444	1.41806	1.33935e-05	4.02356e-26	6.72316e-26	20.8412	9.34031
rs2618480	8	11354107	89	G/A	A	0.1601	0.1425	0.589491	1.41225e-05	3.84273e-26	2.66923e-26	15.2534	16.8808
rs7812879	8	11340181	52	C/T	T	0.1606	0.1436	0.280535	1.41672e-05	3.35089e-26	1.10768e-26	23.6052	21.0937
rs11781400	8	11374072	139	G/T	G	0.3405	0.3259	0.508134	1.58996e-05	4.8257e-26	2.88939e-26	8.79407	4.80144
rs2250788	8	11352056	83	C/T	T	0.1603	0.1431	0.283373	1.78299e-05	3.07695e-26	1.02742e-26	30.3336	20.9788
rs2254546	8	11343680	60	C/T	T	0.1603	0.1431	0.596238	1.94233e-05	2.30951e-26	1.62259e-26	21.751	22.6392
rs2254660	8	11342986	56	G/C	C	0.1604	0.1426	0.646993	2.03061e-05	2.55464e-26	1.94759e-26	11.6732	9.52308
rs2244234	8	11336467	44	C/A	A	0.1595	0.1427	0.287924	2.46612e-05	2.15497e-26	7.31115e-27	18.7544	13.5136
rs117728931	8	11370111	127	T/C	C	0.02	0.0253	0.370675	2.90168e-05	2.22219e-26	9.70603e-27	5.31374	5.85654
chr8:11368329	8	11368329	120	G/T	T	0.0362	0.0438	1.45551	2.94728e-05	3.17183e-26	5.43992e-26	3.51775	5.27093
rs1478900	8	11347660	72	A/G	G	0.1613	0.1442	0.838391	3.09328e-05	2.12281e-26	2.09713e-26	18.3805	12.1945
rs2618478	8	11356002	95	T/G	G	0.1626	0.1433	0.668506	4.7194e-05	1.48998e-26	1.17369e-26	8.74551	5.6381
rs2250412	8	11354570	90	T/C	C	0.1629	0.1465	0.272213	4.96368e-05	1.51224e-26	4.85062e-27	10.6953	12.3337
rs2618479	8	11355821	93	G/A	A	0.1691	0.1506	0.589406	8.04448e-05	1.29844e-26	9.01785e-27	7.52727	7.60346
rs2736335	8	11341487	55	G/A	A	0.1691	0.1563	0.319687	0.000100736	2.61818e-27	9.86265e-28	14.2396	10.1202
rs4841548	8	11374779	140	G/A	G	0.3161	0.3064	0.172047	0.000158243	5.65367e-27	1.14616e-27	7.65737	4.17317
rs4841545	8	11369236	123	C/G	C	0.3272	0.3196	1.02947	0.000168316	5.28555e-27	6.41166e-27	4.13735	4.85938
rs35822699	8	11372443	133	G/C	G	0.3157	0.3056	0.121244	0.00031586	2.96832e-27	4.24069e-28	14.455	14.7024
rs2736320	8	11326525	17	G/C	C	0.3844	0.3681	0.530754	0.000503073	1.84107e-27	1.15141e-27	9.1682	7.60314
rs2736328	8	11332247	37	G/A	A	0.1142	0.1022	0.617981	0.000511688	1.4696e-27	1.07015e-27	19.2352	9.89819
rs11784016	8	11366670	116	T/C	T	0.3139	0.3046	0.376962	0.000566482	1.72064e-27	7.64285e-28	3.38151	3.46832
rs35667120	8	11327015	19	T/C	T	0.3316	0.3165	0.611637	0.000898853	1.11386e-27	8.02772e-28	7.03004	5.54897
rs2736318	8	11323878	11	A/G	A	0.3267	0.3116	0.42638	0.00112673	9.12222e-28	4.58316e-28	6.04002	4.4811
rs2898280	8	11321292	6	T/C	C	0.4927	0.5079	0.220907	0.00124946	7.70177e-28	2.00479e-28	4.63783	2.98011
rs2736324	8	11328182	24	C/G	C	0.3389	0.3252	1.13411	0.00125844	8.13262e-28	1.08681e-27	4.57487	3.61318
rs6993775	8	11369989	126	T/G	G	0.1639	0.1537	1.25268	0.00157929	8.28057e-28	1.22227e-27	3.60015	3.56083
rs2618467	8	11362243	105	C/T	T	0.1379	0.127	0.182757	0.00183827	5.45884e-28	1.17555e-28	18.042	17.4897
rs77072957	8	11373791	138	C/T	C	0.1792	0.1613	1.16585	0.0028577	2.98536e-28	4.10116e-28	9.17919	4.7774
rs2618450	8	11376790	142	T/C	T	0.281	0.2593	0.334813	0.0034111	3.4958e-28	1.37917e-28	7.96385	4.78262
rs116966174	8	11320550	3	G/A	A	0.0275	0.0353	0.472546	0.00379012	5.31203e-28	2.95783e-28	1.56612	1.3311
rs55908105	8	11329162	28	C/T	T	0.0257	0.0284	0.617576	0.00466568	4.47281e-28	3.25491e-28	6.22249	5.51217
rs1478887	8	11355980	94	T/C	C	0.2437	0.2291	0.377359	0.00490086	2.60721e-28	1.15931e-28	6.2171	6.06319
rs2618458	8	11369068	121	G/A	A	0.1552	0.1452	0.77013	0.00577865	2.6074e-28	2.36613e-28	3.43795	4.93174
rs11250142	8	11372533	134	T/C	C	0.1388	0.127	0.253772	0.00674636	2.04635e-28	6.11914e-29	13.3633	12.8162
rs2618457	8	11369177	122	G/A	A	0.1548	0.1451	0.328786	0.0075671	1.57836e-28	6.11487e-29	3.63751	4.84248
rs2252729	8	11368219	119	G/A	A	0.1545	0.1449	0.422137	0.00890028	1.47336e-28	7.32876e-29	3.51323	4.98084
rs2736355	8	11369777	124	C/T	T	0.1546	0.1455	0.459239	0.00948409	1.45178e-28	7.85613e-29	4.01902	4.35728
rs2618456	8	11370733	129	G/C	C	0.1543	0.1445	0.360832	0.00994799	1.57955e-28	6.71594e-29	9.90177	10.4423
rs2618455	8	11370878	130	G/A	A	0.1541	0.1452	0.311929	0.0118829	1.18302e-28	4.34827e-29	12.3969	12.8783
rs7005030	8	11369821	125	G/A	G	0.2752	0.2557	0.3	0.0126188	1.09617e-28	3.87495e-29	3.89664	3.86089
rs2736326	8	11328835	27	C/T	T	0.1223	0.1135	0.456289	0.0128673	8.6392e-29	4.64496e-29	6.03151	5.07347
rs2409782	8	11367092	117	G/A	G	0.2751	0.256	0.290172	0.0136829	1.02232e-28	3.49551e-29	3.51398	4.00769
rs2736322	8	11327821	21	C/T	T	0.1176	0.1077	0.47592	0.0145421	1.29906e-28	7.28502e-29	3.93243	3.97548
rs2618485	8	11329245	29	G/T	T	0.1225	0.1121	0.569737	0.0147739	8.10687e-29	5.44246e-29	6.29922	5.81664
rs7001080	8	11362613	107	A/C	C	0.011	0.0124	1.33094	0.0153751	1.99908e-28	3.13513e-28	14.4008	14.5893
rs2736360	8	11373467	137	G/A	A	0.1296	0.1203	0.262488	0.0222706	5.6441e-29	1.74571e-29	9.58684	6.77976
rs17153385	8	11373264	136	C/T	T	0.1291	0.1203	0.508626	0.024504	5.26296e-29	3.15425e-29	10.9673	8.93627
rs1478899	8	11347107	69	A/G	G	0.0359	0.037	0.705833	0.0364622	8.7988e-29	7.31801e-29	15.2585	12.9683
rs79058294	8	11379364	145	C/G	G	0.0144	0.0109	0.311127	0.043423	6.64632e-29	2.43662e-29	7.40421	5.84313
rs11250143	8	11377716	143	T/C	C	0.1326	0.1244	0.331512	0.0441917	3.5166e-29	1.37369e-29	7.44348	5.18555
rs35592057	8	11323532	10	C/G	G	0.2116	0.207	0.785239	0.0626546	3.03636e-29	2.80946e-29	6.60849	3.97195
rs11991127	8	11378740	144	T/C	C	0.1325	0.1244	0.556866	0.0682003	3.37632e-29	2.21545e-29	7.20208	5.23929
rs75237278	8	11363206	108	G/A	A	0.0419	0.0396	0.382099	0.0690283	3.57573e-29	1.60994e-29	13.5918	14.0361
rs62489089	8	11352664	87	C/A	A	0.0269	0.0305	0.606135	0.0814586	4.92556e-29	3.51798e-29	23.2795	20.9773
rs11780432	8	11327835	22	T/G	T	0.1589	0.1513	1.06911	0.0890794	2.54061e-29	3.20059e-29	3.99318	3.63778
rs35392069	8	11320915	5	C/T	T	0.0121	0.0136	0.631902	0.0994276	5.23484e-29	3.89781e-29	3.34495	2.37288
rs76793305	8	11320768	4	G/A	A	0.021	0.0179	0.305614	0.100287	4.91123e-29	1.76861e-29	1.95627	1.40169
rs117816007	8	11324296	12	T/C	C	0.1541	0.1497	0.298831	0.153709	1.68765e-29	5.94258e-30	6.61035	6.44059
rs76368678	8	11322413	7	G/C	C	0.0208	0.0181	0.363043	0.166482	3.47023e-29	1.48451e-29	5.6027	3.52527
rs17153343	8	11349438	76	G/A	A	0.0274	0.0284	1.19545	0.231012	2.48972e-29	3.50711e-29	21.7476	9.88456
rs4840563	8	11320152	1	G/A	G	0.244	0.2465	0.298831	0.247467	1.00734e-29	3.54706e-30	2.29024	2.63927
rs2736321	8	11327578	20	G/A	A	0.0434	0.0387	0.389487	0.2758	1.90559e-29	8.74561e-30	5.50159	4.76022
rs2736323	8	11327904	23	G/A	A	0.1302	0.1248	0.340147	0.285178	1.16306e-29	4.66163e-30	3.94447	3.28849
rs717717	8	11335377	43	C/G	G	0.0269	0.0279	0.358608	0.308316	2.09954e-29	8.8718e-30	17.3659	11.3709
rs77173524	8	11345041	64	C/T	T	0.0405	0.0355	0.151327	0.31232	1.8122e-29	3.23141e-30	22.0907	16.0765
rs77643841	8	11346963	68	G/T	T	0.0271	0.0284	0.886566	0.333524	1.9923e-29	2.0813e-29	16.5509	12.9952
rs117467361	8	11370618	128	G/A	A	0.015	0.0133	0.735187	0.394328	2.31155e-29	2.00248e-29	7.41222	7.9555
rs2618432	8	11324482	13	A/G	G	0.1331	0.1287	0.491019	0.419989	9.07675e-30	5.25166e-30	7.14121	8.02642
rs4840564	8	11320269	2	G/C	G	0.2404	0.2432	0.802621	0.427617	7.11591e-30	6.7299e-30	1.70725	1.58414
rs6601592	8	11323281	8	C/G	G	0.1336	0.1294	0.65123	0.458378	8.63172e-30	6.62368e-30	6.38463	3.4632
rs7017022	8	11359381	101	A/G	G	0.0731	0.0729	0.22561	0.474608	1.07133e-29	2.84806e-30	21.6776	19.3159
rs7016396	8	11358990	98	T/C	C	0.0729	0.0727	0.497393	0.48501	1.0609e-29	6.21788e-30	17.796	9.78058
rs2736327	8	11332036	36	T/G	G	0.0289	0.03	0.656201	0.487724	1.57824e-29	1.22033e-29	16.0391	9.61367
rs7012393	8	11358866	97	T/C	C	0.0733	0.0734	1.53948	0.536382	1.00583e-29	1.8246e-29	14.2559	5.95492
rs2618475	8	11325750	15	G/C	C	0.1324	0.1286	0.450999	0.548256	7.88202e-30	4.18872e-30	8.8575	8.95644
rs11776834	8	11363950	112	T/C	C	0.1382	0.1432	0.136015	0.585073	7.36354e-30	1.18016e-30	13.8197	14.8456
rs59204269	8	11333253	39	A/G	G	0.0151	0.0199	0.727393	0.609167	1.75515e-29	1.50436e-29	20.628	10.3643
rs7007575	8	11330495	33	G/T	T	0.0227	0.0247	1.28476	0.67722	1.50316e-29	2.27559e-29	6.48399	5.66806
rs7839644	8	11343344	57	C/A	A	0.0156	0.021	0.62482	0.719465	1.63672e-29	1.20503e-29	13.6046	13.0357
rs57032696	8	11357440	96	A/C	C	0.0753	0.074	1.07903	0.734543	8.76685e-30	1.11466e-29	11.394	5.50436
rs2618461	8	11365692	115	A/G	G	0.0131	0.0167	0.355668	0.775166	1.75237e-29	7.34412e-30	6.13584	5.9676
rs75153348	8	11364985	114	C/T	T	0.0931	0.0885	0.620806	0.796647	7.91712e-30	5.7915e-30	8.63939	8.63621
rs2618463	8	11364138	113	A/G	G	0.0132	0.0168	0.664756	0.811864	1.72681e-29	1.35262e-29	11.2154	11.741
rs62489067	8	11328207	25	C/T	T	0.0101	0.0101	0.287228	0.914151	1.97479e-29	6.68367e-30	5.10316	4.21729
chr8:11367357	8	11367357	118	T/C	C	0.0306	0.0296	0.634192	0.939893	1.25269e-29	9.36126e-30	3.36919	4.41771
rs2280804	8	11363266	109	T/C	C	0.0989	0.0976	0.370675	0.95126	7.43364e-30	3.24685e-30	13.436	14.729
rs1060701	8	11363667	110	A/C	C	0.1125	0.1149	0.737225	0.993382	6.96276e-30	6.04852e-30	14.7849	16.2669
