## Supplemental Table 5 for "Intrinsic DNA topology as a prioritization metric in genomic fine-mapping studies"

### Sheet: Table S5. FAM167A-BLK AA
Table S5. Summary of AA results in the 60kb association peak in FAM167A-BLK region.
Sorted by Single-SNP (logistic regression) association p-value, the top prioritized SNP by the frequentist approaches are underlined. The posterior probabilities of SNPs comprising the 95% credible set or 95% derived credible set are also underlined. The SNP with greatest prioritization from ∆MGW weighted methods is highlighted in gray.
						Ref Allele Frequency			Single-SNP association	Baysean Approach		Frequentist Approach
SNP	Chr	Position (hg19)	SNP Ordering within region	Alleles	Ref	controls	cases	∆MGW	P-value	Posterior Probability	derived Posterior Probability (MGW weighted)	SNP Prioritization (Equally Weighted) -log(Geometric Mean)	SNP Prioritization (MGW weighted) -log(Geometric Mean)
rs2736340	8	11343973	64	C/T	T	0.1301	0.1703	0.582151	1.12e-08	0.330636	0.256978	4.6222	4.78783
rs922483	8	11351912	88	A/G	A	0.2514	0.3008	0.436921	1.29e-08	0.295386	0.172307	8.52169	5.77708
rs2061831	8	11339882	52	A/G	G	0.1308	0.1701	1.63481	1.8e-08	0.209247	0.456706	4.0733	6.44791
rs2618476	8	11352541	92	T/C	C	0.1328	0.1714	0.589406	3.62e-08	0.109202	0.0859319	9.33455	6.0871
rs62489069	8	11338383	46	T/C	C	0.2099	0.2526	0.43795	1.795e-07	0.0247617	0.0144782	5.78963	5.04379
rs2736345	8	11352485	91	G/A	G	0.3552	0.4039	0.340881	2.322e-07	0.0188322	0.00857063	9.77175	5.81346
rs4840565	8	11345545	69	G/C	G	0.3148	0.3614	0.292233	4.125e-07	0.0110882	0.00432612	3.58476	0.867247
rs1564267	8	11337887	45	A/G	A	0.472	0.4323	0.753989	1.91263e-05	0.000297427	0.000299402	5.78042	5.29057
rs2250788	8	11352056	89	C/T	T	0.1844	0.1554	0.283373	4.64725e-05	0.000136286	5.15605e-05	9.09387	5.44478
rs9694294	8	11350721	83	C/G	G	0.1901	0.1616	1.08231	7.9471e-05	8.44073e-05	0.000121967	3.55791	3.99127
chr8:11351220	8	11351220	87	C/T	T	0.5114	0.4749	0.416173	0.000110072	5.91262e-05	3.28521e-05	7.47832	5.46639
rs998682	8	11353052	93	G/A	A	0.1605	0.1353	0.36524	0.000165384	4.42028e-05	2.15545e-05	8.24925	5.59922
rs2618458	8	11369068	132	G/A	A	0.1252	0.1034	0.77013	0.000205007	2.26694e-05	2.33085e-05	2.12424	2.6319
rs2254660	8	11342986	59	G/C	C	0.1318	0.1087	0.646993	0.000212736	3.41044e-05	2.94591e-05	3.12992	3.64667
rs2618467	8	11362243	115	C/T	T	0.1073	0.0875	0.182757	0.00037989	1.64222e-05	4.00694e-06	1.73622	1.56287
rs2250412	8	11354570	97	T/C	C	0.1646	0.1404	0.272213	0.000439555	1.8718e-05	6.80266e-06	3.01026	1.9481
rs7812879	8	11340181	54	C/T	T	0.2258	0.1991	0.280535	0.000533371	1.53264e-05	5.74033e-06	4.12204	5.0122
rs74930635	8	11344002	65	T/A	T	0.1899	0.1669	1.11441	0.000564123	6.76457e-06	1.00645e-05	4.44621	3.74849
rs2618480	8	11354107	95	G/A	A	0.1419	0.1203	0.589491	0.000763612	1.17166e-05	9.22119e-06	5.69121	4.36548
rs2736355	8	11369777	134	C/T	T	0.1197	0.1007	0.459239	0.000815345	6.17078e-06	3.78345e-06	1.86623	1.62733
rs2736343	8	11349250	78	A/G	G	0.1491	0.1276	1.41806	0.000870319	9.32825e-06	1.76606e-05	2.46908	2.83977
rs1478900	8	11347660	76	A/G	G	0.1458	0.1245	0.838391	0.000876032	1.02153e-05	1.14342e-05	1.91095	2.3991
rs2251056	8	11349576	80	A/C	C	0.1474	0.127	0.276043	0.00126495	5.91998e-06	2.18176e-06	3.02809	3.16641
rs2736344	8	11350678	82	C/T	T	0.1468	0.1265	0.56542	0.00132479	5.70401e-06	4.30587e-06	3.24166	3.62325
rs2618479	8	11355821	100	G/A	A	0.1109	0.0931	0.589406	0.00136961	5.17392e-06	4.07141e-06	1.5142	1.20808
rs2254546	8	11343680	63	C/T	T	0.1433	0.1236	0.596238	0.00203951	5.05033e-06	4.02022e-06	4.5217	5.1624
rs7839644	8	11343344	60	A/C	A	0.2789	0.2535	0.62482	0.00211183	4.44191e-06	3.7054e-06	3.61474	4.46458
rs1531577	8	11338561	47	T/C	C	0.2001	0.1771	0.468508	0.00217764	4.55628e-06	2.84995e-06	4.7543	3.99441
rs61649748	8	11331164	32	A/G	G	0.2089	0.1855	0.437493	0.00238013	4.15671e-06	2.4279e-06	1.88719	1.46501
rs2736328	8	11332247	34	G/A	A	0.1799	0.1593	0.617981	0.00255906	3.25972e-06	2.68946e-06	1.86608	1.42036
rs2244234	8	11336467	43	C/A	A	0.1461	0.127	0.287924	0.00301602	3.61626e-06	1.3901e-06	3.78819	3.39342
rs7017022	8	11359381	110	G/A	G	0.1264	0.1443	0.22561	0.00365093	1.67907e-06	5.05751e-07	0.790473	0.768603
rs2254891	8	11341129	56	C/G	G	0.1725	0.1522	1.04814	0.00397326	2.79023e-06	3.90454e-06	3.56989	3.75966
rs2618455	8	11370878	138	G/A	A	0.1323	0.115	0.311929	0.00438281	1.88247e-06	7.83962e-07	1.36647	0.76473
rs7016396	8	11358990	107	C/T	C	0.1258	0.1434	0.497393	0.0049088	1.55032e-06	1.02951e-06	1.15897	1.2095
rs7829697	8	11353579	94	T/C	T	0.1586	0.1408	0.89666	0.00582678	1.69659e-06	2.03102e-06	7.10119	5.17184
rs2252729	8	11368219	131	G/A	A	0.1044	0.0899	0.422137	0.00606658	1.34913e-06	7.60355e-07	1.88035	2.59702
rs2618457	8	11369177	133	G/A	A	0.1048	0.0902	0.328786	0.0066611	1.35845e-06	5.96301e-07	2.00686	2.12153
rs2736335	8	11341487	58	G/A	A	0.1721	0.156	0.319687	0.00855184	6.8639e-07	2.92959e-07	3.10004	3.32644
rs7001080	8	11362613	117	C/A	C	0.3483	0.3273	1.33094	0.00965367	6.51222e-07	1.15717e-06	1.76479	1.819
rs2618456	8	11370733	137	G/C	C	0.1036	0.0905	0.360832	0.0133114	7.79078e-07	3.75315e-07	1.38145	0.657423
rs2736321	8	11327578	19	G/A	A	0.0677	0.0799	0.389487	0.0143012	1.02998e-06	5.35586e-07	0.794097	0.309714
rs4840568	8	11351019	86	T/C	T	0.3335	0.3561	0.42	0.014514	7.98133e-07	4.47542e-07	6.18755	5.26742
rs2736332	8	11339965	53	G/C	G	0.561	0.5842	0.450999	0.0158191	7.23721e-07	4.35769e-07	4.13833	5.7604
rs28374288	8	11357125	104	G/C	C	0.0788	0.0917	1.17073	0.0214416	7.92675e-07	1.23897e-06	1.3903	1.63341
rs2736351	8	11364428	124	T/G	G	0.0856	0.098	0.304959	0.030625	5.94149e-07	2.41906e-07	1.00922	0.873385
rs10091586	8	11365025	126	G/A	A	0.0636	0.0739	0.534696	0.037604	5.39792e-07	3.85339e-07	0.762492	0.792249
rs717717	8	11335377	42	G/C	G	0.0856	0.0771	0.358608	0.0405011	2.43601e-07	1.1663e-07	2.53803	2.29994
rs12155745	8	11362277	116	A/C	C	0.6189	0.6386	0.800062	0.0405728	3.32835e-07	3.55519e-07	1.82542	1.75629
rs7012393	8	11358866	106	T/C	C	0.1174	0.1307	1.53948	0.0488591	3.78763e-07	7.78488e-07	1.29925	1.38745
rs756039	8	11337120	44	A/G	A	0.2651	0.2545	0.356371	0.0519981	1.1692e-07	5.56289e-08	4.84029	4.40737
rs11250139	8	11331046	31	G/A	A	0.3295	0.3463	0.804301	0.0590629	2.51676e-07	2.70253e-07	1.5625	1.32262
rs2618454	8	11373149	144	A/T	T	0.0657	0.0753	0.555518	0.0591786	3.81721e-07	2.83109e-07	0.660721	0.751416
rs2618464	8	11363896	121	T/A	A	0.0698	0.0793	1.07815	0.0613084	3.69111e-07	5.31306e-07	0.906412	0.998225
rs7830501	8	11339372	50	C/A	C	0.2775	0.2663	0.480521	0.0640602	1.23472e-07	7.92121e-08	3.10665	4.41725
rs6601592	8	11323281	6	C/G	G	0.02	0.0248	0.65123	0.110861	3.04332e-07	2.64601e-07	0.340124	0.484449
rs1600249	8	11359638	112	G/T	T	0.0812	0.0891	1.21215	0.1174	2.23668e-07	3.61966e-07	0.936619	0.827201
rs13257831	8	11332964	36	G/C	G	0.1357	0.1459	0.252389	0.120909	1.85004e-07	6.23392e-08	1.15224	0.896678
rs35667120	8	11327015	17	C/T	T	0.1222	0.1314	0.611637	0.12196	1.91546e-07	1.56415e-07	0.646342	0.283091
rs75153348	8	11364985	125	C/T	T	0.0131	0.0167	0.620806	0.124457	2.93468e-07	2.43235e-07	0.912528	0.85725
rs2280804	8	11363266	118	C/T	C	0.338	0.3251	0.370675	0.139458	1.28143e-07	6.3416e-08	1.51177	1.58616
rs2280805	8	11363784	120	A/T	T	0.0959	0.1041	0.729178	0.140747	1.86111e-07	1.81182e-07	0.992855	1.16128
rs115578727	8	11356580	103	C/T	T	0.02	0.0241	0.537866	0.14267	2.65553e-07	1.90693e-07	1.31634	1.56777
rs7818035	8	11328236	24	G/A	A	0.0639	0.0573	0.684836	0.147766	2.08115e-07	1.90283e-07	0.516473	0.52963
rs57032696	8	11357440	105	C/A	C	0.1101	0.1192	1.07903	0.148703	1.72015e-07	2.47804e-07	1.24377	1.4374
rs1478899	8	11347107	74	G/A	G	0.4457	0.4334	0.705833	0.158739	1.1299e-07	1.06476e-07	1.0964	1.42628
rs2736326	8	11328835	26	T/C	T	0.136	0.1273	0.456289	0.163635	1.53509e-07	9.35156e-08	0.498522	0.555882
rs2736360	8	11373467	146	G/A	A	0.1535	0.1633	0.262488	0.172498	1.37356e-07	4.81358e-08	0.642805	0.541667
rs2736361	8	11373873	149	G/A	A	0.0816	0.0891	0.316386	0.172516	1.69316e-07	7.15197e-08	0.313482	0.228536
rs1478886	8	11333397	38	T/C	T	0.0983	0.0907	0.462709	0.175188	1.61701e-07	9.98921e-08	0.578842	0.525654
rs2618473	8	11344127	66	A/G	A	0.418	0.4312	0.187883	0.175748	1.05074e-07	2.63567e-08	4.16002	2.87104
rs10089316	8	11354248	96	C/T	T	0.0206	0.0244	0.204939	0.179767	2.33875e-07	6.39908e-08	4.18051	3.03234
rs2736350	8	11361552	114	G/T	G	0.5133	0.5268	0.648305	0.180676	1.00616e-07	8.70872e-08	1.53182	1.37023
rs77643841	8	11346963	73	T/G	T	0.0844	0.0777	0.886566	0.193813	1.60276e-07	1.89709e-07	1.49576	1.04406
rs2618485	8	11329245	27	G/T	T	0.0198	0.0234	0.569737	0.199605	2.22552e-07	1.69284e-07	0.521123	0.634767
rs11990277	8	11372085	140	T/C	C	0.0848	0.0914	0.4999	0.203539	1.52289e-07	1.01639e-07	1.10675	0.894955
rs12677903	8	11372637	143	A/G	G	0.123	0.1311	0.503885	0.203696	1.329e-07	8.94059e-08	0.608975	0.760719
rs12674768	8	11371547	139	C/T	T	0.0846	0.0907	0.5001	0.236267	1.38422e-07	9.24212e-08	1.17365	0.78571
rs2736318	8	11323878	9	G/A	A	0.1214	0.1282	0.42638	0.239641	1.20853e-07	6.87964e-08	0.375956	0.29813
rs11776834	8	11363950	122	T/C	C	0.0228	0.0258	0.136015	0.270044	1.86996e-07	3.39569e-08	0.866333	0.792965
rs11250138	8	11323312	7	G/C	G	0.3735	0.3634	0.335261	0.275009	7.85145e-08	3.51433e-08	0.392644	0.432208
rs17153343	8	11349438	79	A/G	A	0.1609	0.1692	1.19545	0.275724	9.96819e-08	1.59095e-07	2.75381	2.94353
rs2736324	8	11328182	23	C/G	C	0.3594	0.369	1.13411	0.293435	7.62514e-08	1.15455e-07	0.51825	0.475094
rs969985	8	11341296	57	C/G	G	0.0186	0.016	0.509117	0.295537	1.90868e-07	1.29736e-07	3.18506	3.08735
rs9644687	8	11323025	5	C/T	T	0.2214	0.2132	1.76023	0.311073	8.38784e-08	1.97119e-07	0.26703	0.503091
rs76610494	8	11350515	81	G/A	A	0.0212	0.0241	0.278747	0.31626	1.76039e-07	6.55131e-08	3.08075	3.36271
rs34801597	8	11326493	14	G/A	A	0.1595	0.166	0.702424	0.328853	8.92424e-08	8.36913e-08	0.192885	0.204967
rs1564268	8	11339102	49	G/C	G	0.4492	0.4412	0.556058	0.341727	6.7811e-08	5.03419e-08	3.33883	4.17583
rs35822699	8	11372443	141	C/G	G	0.0881	0.0926	0.121244	0.343102	1.07929e-07	1.74705e-08	0.942491	0.963358
rs2736323	8	11327904	22	A/G	A	0.0612	0.0657	0.340147	0.347616	1.21849e-07	5.53349e-08	0.531057	0.409215
rs77072957	8	11373791	147	T/C	C	0.0365	0.033	1.16585	0.34878	1.50483e-07	2.34227e-07	0.557163	0.433419
rs117816007	8	11324296	10	T/C	C	0.3312	0.3408	0.298831	0.348925	6.86373e-08	2.73839e-08	0.312679	0.23423
rs17799348	8	11333521	39	T/C	T	0.4285	0.4197	0.934291	0.350653	6.60818e-08	8.24278e-08	0.468839	0.372129
rs77487164	8	11326708	16	T/A	A	0.0453	0.0416	1.97431	0.410102	1.27695e-07	3.36589e-07	0.48509	0.257688
rs2409781	8	11359557	111	G/A	G	0.4698	0.4774	0.475815	0.432415	5.84269e-08	3.7116e-08	0.781183	0.67623
rs1600251	8	11345637	70	C/A	A	0.0173	0.0154	0.373497	0.43271	1.65856e-07	8.27044e-08	2.84742	0.632835
rs4606022	8	11354933	98	A/G	G	0.1405	0.1449	0.918423	0.450441	7.91914e-08	9.71025e-08	2.33566	1.34984
rs28377323	8	11330771	30	G/C	C	0.335	0.3415	0.65582	0.460069	5.85003e-08	5.12215e-08	1.1489	1.05671
rs11783964	8	11327430	18	T/A	T	0.047	0.0494	3.16054	0.481027	1.14921e-07	4.84918e-07	0.730344	0.270697
rs4840564	8	11320269	2	C/G	G	0.1546	0.1495	0.802621	0.482867	7.3712e-08	7.89874e-08	0.100114	0.254083
rs4840563	8	11320152	1	A/G	G	0.1312	0.1265	0.298831	0.487226	7.82882e-08	3.12343e-08	0.105683	0.188757
rs10113720	8	11376441	154	C/T	T	0.0137	0.0152	0.5006	0.505264	1.61846e-07	1.08169e-07	0.0459693	0.0445377
rs1478902	8	11350774	84	A/C	C	0.021	0.0194	1.2722	0.51899	1.4657e-07	2.48949e-07	4.22543	4.6026
rs7839434	8	11325641	12	G/C	C	0.2143	0.2194	0.870517	0.519583	6.21564e-08	7.22392e-08	0.173053	0.171028
rs11997711	8	11365903	128	A/G	G	0.0849	0.0817	0.377757	0.531674	8.83334e-08	4.45499e-08	0.881351	1.33327
rs1478890	8	11355602	99	C/G	C	0.8363	0.8329	0.691809	0.535707	6.84626e-08	6.32338e-08	1.75027	1.03739
rs59204269	8	11333253	37	A/G	G	0.1837	0.1798	0.727393	0.541512	6.57696e-08	6.3871e-08	0.726098	0.620918
rs6993775	8	11369989	136	T/G	G	0.3356	0.3306	1.25268	0.541793	5.38463e-08	9.00544e-08	1.36972	0.583996
rs11250143	8	11377716	156	T/C	C	0.0944	0.0908	0.331512	0.543707	8.32149e-08	3.68307e-08	0.047383	0.047454
rs2618461	8	11365692	127	A/G	G	0.1352	0.1313	0.355668	0.546812	7.26717e-08	3.4508e-08	0.661758	0.83407
rs28616741	8	11375132	152	G/A	A	0.0137	0.015	0.385746	0.550662	1.57752e-07	8.1243e-08	0.093282	0.0758093
rs79058294	8	11379364	158	C/G	G	0.0371	0.0392	0.311127	0.555915	1.17102e-07	4.86422e-08	0.0356927	0.035221
rs11991127	8	11378740	157	T/C	C	0.0979	0.0946	0.556866	0.574632	8.02805e-08	5.96857e-08	0.045319	0.0472716
rs13275864	8	11361261	113	C/G	C	0.6991	0.6949	0.447325	0.577974	5.36961e-08	3.20683e-08	1.22046	1.10744
rs7822109	8	11349147	77	T/C	T	0.8393	0.8364	0.437493	0.583847	6.67074e-08	3.89632e-08	2.172	2.68099
rs1478887	8	11355980	101	T/C	C	0.5914	0.5874	0.377359	0.5874	5.09371e-08	2.56625e-08	1.177	1.30031
rs17742757	8	11330341	29	T/C	C	0.7621	0.7587	0.170294	0.6087	5.67482e-08	1.29021e-08	0.813835	0.847223
rs11250140	8	11346592	72	A/C	A	0.8032	0.8005	1.09458	0.621817	6.04628e-08	8.83577e-08	1.8458	0.745922
rs2618451	8	11376266	153	T/C	C	0.3691	0.3737	0.175214	0.626797	4.8729e-08	1.1399e-08	0.0645762	0.0600754
rs11250142	8	11372533	142	T/C	C	0.1637	0.1673	0.253772	0.628056	6.30449e-08	2.13601e-08	0.698037	0.836973
rs4841548	8	11374779	151	A/G	G	0.1784	0.1813	0.172047	0.638091	6.08518e-08	1.39775e-08	0.124608	0.115283
rs67390008	8	11338594	48	G/A	A	0.1666	0.169	0.591016	0.645386	6.29622e-08	4.96808e-08	4.00181	4.04072
rs1600252	8	11345644	71	T/C	T	0.8032	0.8009	0.287228	0.661392	5.89561e-08	2.26082e-08	2.20457	0.599287
rs978804	8	11343673	62	C/T	C	0.8041	0.8019	0.412311	0.662227	5.91364e-08	3.25529e-08	4.12233	4.94885
rs73209260	8	11329248	28	G/A	A	0.05	0.0477	0.281603	0.677368	9.95055e-08	3.74105e-08	0.683228	0.769768
rs1060701	8	11363667	119	C/A	C	0.5977	0.6026	0.737225	0.680883	4.80037e-08	4.72481e-08	1.15399	1.31206
rs978803	8	11343475	61	T/C	T	0.8037	0.8017	0.399625	0.689839	5.8127e-08	3.10127e-08	3.87782	4.77263
rs4840567	8	11347625	75	T/C	T	0.8032	0.8014	0.474552	0.709159	5.75215e-08	3.64438e-08	1.42753	1.90559
rs13439390	8	11379923	159	T/A	A	0.018	0.0189	0.966282	0.721407	1.36609e-07	1.76235e-07	0.0447893	0.0223777
rs2618463	8	11364138	123	A/G	G	0.1712	0.1738	0.664756	0.737704	5.84867e-08	5.19073e-08	0.883443	0.756503
rs13272061	8	11352261	90	G/T	G	0.8605	0.8594	1.03677	0.745449	6.47614e-08	8.96416e-08	9.58028	5.10166
rs2618475	8	11325750	13	G/C	C	0.0808	0.0827	0.450999	0.753186	7.78815e-08	4.68942e-08	0.178491	0.19888
rs73209259	8	11328540	25	A/G	G	0.0447	0.043	0.60075	0.755402	1.00067e-07	8.02589e-08	0.509577	0.545288
rs17799486	8	11340494	55	A/G	A	0.8199	0.8232	0.453652	0.762729	5.86876e-08	3.5545e-08	3.69971	4.29574
rs11781400	8	11374072	150	T/G	G	0.1497	0.1509	0.508134	0.778821	6.08593e-08	4.12871e-08	0.212086	0.166971
rs11775150	8	11335248	41	C/T	C	0.8242	0.8232	0.595735	0.789992	5.83675e-08	4.64231e-08	1.32177	1.22884
rs1600250	8	11345425	68	T/G	T	0.8029	0.8023	1.48963	0.824052	5.53576e-08	1.10094e-07	3.48297	1.10507
rs2736327	8	11332036	33	T/G	G	0.3104	0.3093	0.656201	0.831234	4.76499e-08	4.17454e-08	1.81508	1.389
rs899363	8	11332782	35	A/G	G	0.1524	0.1515	0.658027	0.83973	5.96831e-08	5.2433e-08	1.55221	1.17865
rs7829381	8	11344573	67	A/G	A	0.791	0.7935	0.582924	0.848513	5.37518e-08	4.18326e-08	3.81132	1.98465
rs7837657	8	11321561	4	C/T	C	0.2314	0.2333	0.255539	0.848892	5.09122e-08	1.73695e-08	0.166072	0.410539
rs17153385	8	11373264	145	C/T	T	0.0727	0.0736	0.508626	0.863232	7.82961e-08	5.31677e-08	0.646603	0.635926
rs2618450	8	11376790	155	T/C	T	0.283	0.2846	0.334813	0.872813	4.72954e-08	2.11413e-08	0.0417899	0.0436066
rs2736320	8	11326525	15	C/G	C	0.6052	0.6076	0.530754	0.884629	4.38204e-08	3.10513e-08	0.283352	0.219555
rs2618478	8	11356002	102	T/G	G	0.0251	0.0246	0.668506	0.891294	1.20147e-07	1.07233e-07	1.11867	1.40715
rs11780432	8	11327835	21	T/G	T	0.0855	0.0863	1.06911	0.891315	7.37232e-08	1.05229e-07	0.591145	0.354582
rs35592057	8	11323532	8	C/G	G	0.0593	0.0581	0.785239	0.893302	8.73772e-08	9.16029e-08	0.394759	0.359382
rs12548072	8	11373841	148	G/A	A	0.0304	0.0301	0.395727	0.923456	1.10271e-07	5.82593e-08	0.431959	0.322356
rs11775149	8	11335242	40	G/A	G	0.822	0.8226	0.298831	0.929913	5.63727e-08	2.24908e-08	0.621439	0.446684
rs2409782	8	11367092	130	G/A	G	0.2699	0.2695	0.290172	0.930717	4.74623e-08	1.83872e-08	1.46719	2.12155
rs2736347	8	11359377	109	A/G	A	0.4549	0.4542	0.389102	0.934815	4.32918e-08	2.24894e-08	0.772963	0.839017
rs2736322	8	11327821	20	T/C	T	0.0789	0.0786	0.47592	0.942052	7.66244e-08	4.86867e-08	0.731023	0.335618
rs2618432	8	11324482	11	A/G	G	0.0741	0.0746	0.491019	0.945923	7.77881e-08	5.09943e-08	0.232428	0.183474
rs2199690	8	11339616	51	T/G	T	0.7886	0.7891	1.43771	0.953684	5.25538e-08	1.00875e-07	3.19305	5.02956
rs1382567	8	11350899	85	A/G	A	0.7324	0.7329	0.455302	0.957749	4.82699e-08	2.93417e-08	4.98916	5.21299
rs2736346	8	11359112	108	T/C	T	0.4529	0.4525	0.574108	0.96299	4.31803e-08	3.3097e-08	0.91448	1.00483
rs2898280	8	11321292	3	C/T	C	0.4912	0.4906	0.220907	0.978208	4.27637e-08	1.26123e-08	0.10302	0.318782
rs76154097	8	11367042	129	G/A	A	0.0275	0.0273	0.449667	0.988212	1.16075e-07	6.9685e-08	1.10369	1.70274
rs7005030	8	11369821	135	G/A	G	0.3283	0.3286	0.3	0.994631	4.47258e-08	1.79138e-08	1.57641	1.10051
