## Supplemental Table 7 for "Intrinsic DNA topology as a prioritization metric in genomic fine-mapping studies"

### Sheet: Table S7. STAT4 EA
TableS7. Summary of EA results in the 11Mb association peak in STAT4 region.
Sorted by Single-SNP (logistic regression) association p-value, the top prioritized SNP by the frequentist approaches are underlined. The posterior probabilities of SNPs comprising the 95% credible set or 95% derived credible set are also underlined. The SNP with greatest prioritization from ∆MGW weighted methods is highlighted in gray.
						Ref Allele Frequency			Single-SNP association	Baysean Approach		Frequentist Approach
SNP	Chr	Position (hg19)	SNP Ordering within region	Alleles	Ref	controls	cases	∆MGW	P-value	Posterior Probability	derived Posterior Probability (MGW weighted)	SNP Prioritization (Equally Weighted) -log(Geometric Mean)	SNP Prioritization (MGW weighted) -log(Geometric Mean)
rs7568275	2	191966452	91	C/G	C	0.2262	0.3136	0.662571	4.50686e-68	0.819283	0.772545	63.7003	64.1808
rs7574865	2	191964633	89	T/G	T	0.2268	0.3136	0.765898	5.64067e-67	0.0665172	0.0725041	57.8681	56.9144
rs10181656	2	191969879	94	G/C	G	0.2282	0.3154	0.385876	8.16733e-67	0.0467664	0.0256826	65.9824	60.9912
rs8179673	2	191969341	93	G/A	G	0.2286	0.3159	1.12058	8.88499e-67	0.0432149	0.0689183	66.2009	65.0465
rs11889341	2	191943742	82	A/G	A	0.2274	0.3138	1.751	1.58221e-66	0.0242178	0.06035	62.472	70.5345
rs10174238	2	191973034	98	C/T	C	0.2361	0.3207	0.410488	4.78796e-62	8.70831e-07	5.08735e-07	48.7141	34.147
rs10168266	2	191935804	74	G/A	A	0.1858	0.258	0.386523	1.65497e-49	2.01342e-19	1.10756e-19	51.3985	24.3933
rs13426947	2	191933254	69	G/A	A	0.1914	0.2603	0.482183	1.32187e-46	2.98837e-22	2.0507e-22	30.1512	13.4387
rs11893432	2	191921874	59	G/C	C	0.1926	0.2619	0.583267	1.78465e-46	2.22707e-22	1.84867e-22	36.9941	33.1456
rs3821236	2	191902758	40	G/A	A	0.1933	0.2626	0.608605	4.84638e-46	8.30107e-23	7.18996e-23	46.4523	29.1607
rs3024886	2	191900449	38	C/T	T	0.1931	0.2625	0.470532	4.94096e-46	8.17963e-23	5.47747e-23	39.1095	19.1309
rs16833214	2	191913642	49	T/C	C	0.1933	0.2625	0.477703	8.13051e-46	4.99268e-23	3.39429e-23	39.8323	21.1537
rs16833260	2	191971565	97	G/C	G	0.3252	0.3924	0.855278	1.3721e-31	9.18827e-37	1.1184e-36	55.3212	44.7353
rs13389408	2	191933283	70	A/G	G	0.1094	0.1521	0.448219	2.58977e-25	2.83683e-43	1.80959e-43	32.5473	11.9274
rs16833215	2	191913799	50	T/C	C	0.2939	0.3559	0.350714	3.11085e-25	4.75044e-43	2.37107e-43	35.1775	19.0327
rs3024877	2	191904889	44	C/T	T	0.2974	0.3596	0.555698	1.59108e-24	9.66349e-44	7.6424e-44	28.5627	25.1794
rs7601754	2	191940451	79	A/G	G	0.1789	0.1462	0.7755	3.99917e-23	1.30087e-44	1.43573e-44	45.3239	39.5655
rs3024866	2	191922841	60	A/G	G	0.2556	0.3096	0.7492	2.37824e-21	7.0849e-47	7.55421e-47	31.4737	30.019
rs3024861	2	191924606	61	T/A	A	0.2548	0.3086	1.09877	3.67133e-21	4.6359e-47	7.24935e-47	28.9209	26.1334
rs3024847	2	191930290	65	T/A	T	0.409	0.4688	1.6879	4.10115e-18	6.05109e-50	1.45358e-49	20.9475	18.2413
rs34946552	2	191910563	46	A/T	A	0.4087	0.4669	3.14154	1.11022e-16	4.38161e-51	1.959e-50	29.9999	17.1132
rs1517352	2	191931464	66	A/C	A	0.3908	0.447	2.04338	2.22045e-16	1.18477e-51	3.4454e-51	22.1803	17.4321
rs12463658	2	191965344	90	C/A	C	0.4125	0.4667	0.595399	7.77156e-16	3.44377e-52	2.9181e-52	59.8623	62.0452
rs13017460	2	191932556	68	A/G	A	0.4033	0.4586	0.262679	9.99201e-16	2.72041e-52	1.01699e-52	26.3198	14.7144
rs16833249	2	191948272	84	C/T	C	0.4076	0.4615	0.386782	1.11022e-15	2.58841e-52	1.42481e-52	37.6324	47.509
rs6715106	2	191913034	48	A/G	G	0.06	0.0421	0.544151	8.32667e-15	6.43775e-53	4.98552e-53	37.8243	21.8977
rs3024896	2	191896716	36	C/T	T	0.1875	0.2274	0.522877	1.11022e-14	2.26847e-53	1.68807e-53	26.2468	11.9854
rs3024851	2	191928822	62	A/T	T	0.0574	0.0397	1.24185	1.40998e-14	3.79957e-53	6.71524e-53	26.4144	23.783
rs3771327	2	191920771	57	T/C	C	0.0576	0.0402	1.63034	1.42109e-14	3.72249e-53	8.63712e-53	27.6767	27.7868
rs11686127	2	191918031	54	G/A	A	0.0576	0.0402	0.433705	2.53131e-14	2.10928e-53	1.30192e-53	8.85977	8.80241
rs16833239	2	191940260	78	G/A	A	0.0806	0.0581	0.107703	6.72795e-14	9.20733e-54	1.4113e-54	41.351	30.6376
rs1400656	2	191935033	73	T/C	C	0.0577	0.0408	0.620806	6.9722e-14	7.76486e-54	6.86036e-54	46.9837	21.333
rs6755660	2	191885670	12	C/T	T	0.1944	0.2357	0.311288	7.80487e-14	3.51507e-54	1.55723e-54	7.46837	5.17283
rs7574608	2	191909864	45	T/A	A	0.0599	0.0428	1.18794	1.11355e-13	4.89253e-54	8.27152e-54	28.6309	20.5247
rs7594501	2	191938600	75	G/A	A	0.0805	0.0588	0.662873	3.18967e-13	1.96306e-54	1.85192e-54	48.3082	26.3513
rs6752770	2	191973563	100	G/A	G	0.2939	0.3301	0.511957	5.68989e-13	5.48825e-55	3.99875e-55	27.6081	18.6935
rs13407419	2	191968420	92	T/G	G	0.0912	0.0699	0.505767	2.58005e-12	2.45626e-55	1.768e-55	66.1406	65.5719
rs13401064	2	191970330	95	G/C	C	0.0858	0.0637	0.447325	2.91256e-12	2.22958e-55	1.4194e-55	64.5307	56.0297
rs12998748	2	191948637	85	C/A	A	0.1128	0.0924	1.62524	5.66724e-12	1.06958e-55	2.47394e-55	38.306	41.8612
rs6749371	2	191902184	39	T/A	A	0.0776	0.0586	1.58805	1.08492e-11	5.91989e-56	1.33794e-55	44.6779	23.4158
rs114629909	2	191902925	41	G/T	T	0.0283	0.0394	0.533479	2.04504e-11	6.30614e-57	4.78783e-57	44.3161	32.5756
rs1467199	2	191880502	2	G/C	C	0.2299	0.2675	0.818963	3.64928e-10	1.08344e-57	1.26277e-57	6.72901	8.28728
rs4853457	2	191933689	71	A/T	T	0.3514	0.3969	3.16054	3.80008e-10	1.0497e-57	4.72152e-57	33.8391	10.3929
rs11889555	2	191886543	15	T/C	C	0.2668	0.3092	0.415452	3.85693e-10	1.02968e-57	6.0881e-58	8.15535	5.16328
rs3024912	2	191893087	26	A/C	C	0.2278	0.2631	0.877838	6.18106e-10	6.5529e-58	8.18664e-58	12.1643	9.88014
rs3024900	2	191896041	33	C/T	T	0.1143	0.095	0.527826	5.14681e-09	1.37187e-58	1.03053e-58	10.8042	9.14366
rs3024904	2	191895202	30	A/T	T	0.1147	0.0957	1.51344	9.14574e-09	7.84249e-59	1.68918e-58	9.64346	9.15864
rs3024903	2	191895607	32	G/A	A	0.1145	0.0956	0.286705	1.12595e-08	6.41038e-59	2.61564e-59	9.6389	9.77963
rs12990918	2	191953389	86	C/T	T	0.0891	0.0767	0.557225	1.23831e-08	6.01331e-59	4.76872e-59	38.3956	38.845
rs3024897	2	191896564	35	G/C	C	0.1147	0.0958	0.600167	1.24244e-08	5.83249e-59	4.98176e-59	20.0965	10.1846
rs3024908	2	191894141	29	T/C	C	0.1149	0.0959	0.470532	1.26538e-08	5.73025e-59	3.83725e-59	10.9627	9.78614
rs13010752	2	191946603	83	T/A	A	0.0893	0.0761	0.937977	1.72104e-08	4.39839e-59	5.87142e-59	49.7077	59.0693
rs62179911	2	191887017	19	T/C	C	0.1147	0.096	1.04781	1.75544e-08	4.17334e-59	6.22333e-59	7.45156	6.93681
rs34675442	2	191956525	88	G/A	A	0.0876	0.0747	0.243721	3.17429e-08	2.44306e-59	8.47392e-60	48.8949	46.4696
rs13011805	2	191956249	87	G/A	A	0.0887	0.0768	0.454533	4.39065e-08	1.7803e-59	1.15164e-59	40.1444	36.5058
rs7558921	2	191888224	21	C/G	G	0.1149	0.0973	0.466798	1.19904e-07	6.16842e-60	4.09789e-60	5.85731	5.61199
rs4853540	2	191917317	52	T/G	T	0.2133	0.1991	0.904268	2.56025e-07	2.6349e-60	3.39093e-60	21.3546	9.94804
rs75779749	2	191983118	107	T/A	A	0.0344	0.0222	1.18794	4.8985e-07	1.7165e-60	2.90199e-60	4.13988	5.50953
rs116037653	2	191921096	58	A/T	T	0.0338	0.0246	0.966851	8.91842e-07	3.61971e-61	4.9807e-61	32.9175	30.6682
rs62179913	2	191892308	25	G/A	A	0.0814	0.0689	0.431856	9.3518e-07	8.04089e-61	4.94198e-61	10.1669	7.85051
rs3024921	2	191943272	80	T/A	A	0.0572	0.0664	0.635925	9.81683e-07	5.51612e-61	4.99226e-61	50.7318	48.8874
rs4341966	2	191982205	106	A/C	A	0.2233	0.2459	1.99855	1.31456e-06	4.54626e-61	1.29308e-60	4.36588	5.87238
rs3024879	2	191904556	42	A/G	A	0.0501	0.0631	0.358469	1.33549e-06	2.42468e-61	1.23698e-61	40.4204	32.5865
rs6751855	2	191884771	10	C/T	C	0.4654	0.5075	1.17175	2.91162e-06	2.03837e-61	3.3992e-61	6.74025	5.25868
rs72913182	2	191933873	72	C/T	C	0.0472	0.0578	0.309354	3.20085e-06	1.4174e-61	6.24033e-62	41.3649	17.5962
rs932169	2	191929278	63	C/G	G	0.081	0.092	0.878977	3.2889e-06	2.15374e-61	2.69419e-61	23.6885	21.6501
rs3024850	2	191929948	64	A/G	A	0.0474	0.0581	0.374166	4.07387e-06	1.05386e-61	5.61184e-62	20.5859	19.4129
rs2459611	2	191939187	76	T/C	C	0.1043	0.0958	0.298831	1.01436e-05	9.56365e-62	4.06731e-62	44.8596	28.0034
rs16833238	2	191939499	77	T/A	A	0.0999	0.0899	0.910604	2.28253e-05	4.52047e-62	5.85829e-62	36.5644	22.5795
rs115561812	2	191970603	96	A/G	G	0.0176	0.0119	0.570789	2.43141e-05	4.18055e-62	3.39599e-62	60.5768	50.3934
rs112305041	2	191890120	23	T/C	C	0.0372	0.0479	0.537959	2.44313e-05	3.54066e-62	2.71076e-62	7.4241	6.202
rs6752638	2	191885417	11	C/T	T	0.3769	0.4157	0.76302	3.8562e-05	1.7819e-62	1.93498e-62	6.98521	5.23417
rs1467198	2	191880470	1	A/G	G	0.3349	0.3657	0.377359	5.74533e-05	1.24192e-62	6.6697e-63	6.92098	8.28476
rs66911790	2	191904670	43	G/C	C	0.1	0.0914	0.335261	6.26778e-05	1.74873e-62	8.34381e-63	35.0772	27.7879
rs35067237	2	191910743	47	C/G	G	0.1001	0.0919	0.705549	0.000100373	1.12786e-62	1.1325e-62	33.6204	21.0264
rs12618242	2	191943629	81	T/C	C	0.0228	0.0155	0.711477	0.000103168	1.47579e-62	1.49432e-62	56.9796	59.7797
rs6740131	2	191889582	22	A/G	G	0.2151	0.2066	0.492443	0.000352086	2.76181e-63	1.93556e-63	6.47248	5.94317
rs925847	2	191897540	37	G/A	A	0.2695	0.2972	1.45468	0.00046498	1.86644e-63	3.86402e-63	31.8633	12.0148
rs73979325	2	191886609	16	C/T	T	0.0246	0.0324	0.596238	0.000489524	2.52246e-63	2.14043e-63	7.90817	5.42296
rs17817966	2	191882263	5	T/C	C	0.4111	0.4453	0.537959	0.000675639	1.24298e-63	9.51635e-64	4.17444	3.96064
rs59420375	2	191886694	17	T/A	A	0.1391	0.1287	0.89073	0.000828676	1.4541e-63	1.84331e-63	7.52845	5.67532
rs73979324	2	191883448	6	G/A	A	0.0232	0.0288	0.423438	0.000863874	1.38237e-63	8.33051e-64	4.25166	3.53753
rs12693592	2	191886093	14	T/C	C	0.4096	0.4427	0.979388	0.000926392	9.31867e-64	1.29887e-63	6.91438	4.71727
rs55658633	2	191881777	4	A/G	G	0.4117	0.4454	0.565243	0.000997836	8.7035e-64	7.00143e-64	4.71678	5.25499
rs3024898	2	191896354	34	G/A	A	0.0244	0.0313	0.450999	0.00114523	1.16352e-63	7.46804e-64	15.2751	9.34641
rs72911206	2	191884139	8	A/T	A	0.0573	0.0661	0.440454	0.00129501	6.56181e-64	4.11322e-64	5.42292	3.84519
rs4073699	2	191979359	104	A/G	A	0.3923	0.4162	0.440568	0.00134437	6.63657e-64	4.16116e-64	4.13516	4.59259
rs11884122	2	191885825	13	T/C	C	0.4101	0.4426	0.322955	0.00136173	6.55668e-64	3.01359e-64	6.81946	4.91462
rs114409289	2	191932105	67	C/A	C	0.0372	0.0292	1.34298	0.00280544	7.0691e-64	1.35111e-63	24.0972	16.0292
rs4254532	2	191979178	103	G/A	G	0.3978	0.4209	0.414488	0.00288298	3.31661e-64	1.95643e-64	4.21653	4.01012
rs10193465	2	191975226	102	A/G	A	0.3826	0.4036	1.66871	0.00402585	2.47654e-64	5.88145e-64	9.0618	4.04769
rs9967792	2	191974435	101	A/G	A	0.3834	0.4045	0.244131	0.00405223	2.46201e-64	8.55402e-65	17.7731	11.1126
rs10931483	2	191989250	109	T/C	T	0.3834	0.4048	0.118743	0.00435623	2.30565e-64	3.89637e-65	3.15987	3.92643
rs4571082	2	191989936	111	C/T	C	0.3834	0.4046	0.379737	0.00504614	2.02204e-64	1.09277e-64	2.34316	2.4244
rs3024919	2	191891571	24	C/A	A	0.1809	0.1784	1.07838	0.00645056	2.06595e-64	3.17066e-64	8.13687	6.29707
rs6738544	2	191989356	110	T/G	T	0.384	0.4045	0.918967	0.00784427	1.3657e-64	1.78612e-64	2.64409	3.13361
rs3024936	2	191895376	31	G/C	C	0.0326	0.0267	0.55	0.0176113	1.54316e-64	1.2079e-64	8.19059	8.04866
rs17768109	2	191920448	56	T/G	G	0.0115	0.0087	1.95709	0.0440974	7.22229e-65	2.01161e-64	22.2749	22.8257
rs115764641	2	191984757	108	T/C	T	0.1576	0.1561	0.699214	0.0548776	2.18868e-65	2.17796e-65	3.73964	4.71974
rs114724940	2	191973189	99	G/A	A	0.0214	0.0229	0.650769	0.0757264	5.12086e-65	4.74272e-65	37.594	25.8913
rs114148522	2	191893270	27	G/T	T	0.0221	0.0245	1.4577	0.176601	2.83468e-65	5.88072e-65	12.0843	9.98524
rs116280079	2	191886746	18	G/A	A	0.0229	0.0184	0.980255	0.196139	2.81423e-65	3.92605e-65	7.62221	6.25978
rs115133468	2	191893271	28	G/A	A	0.0222	0.0245	0.417013	0.20164	2.59826e-65	1.54202e-65	11.4551	9.95666
rs34069336	2	191883637	7	G/T	T	0.0709	0.0722	1.59101	0.370117	1.15677e-65	2.61924e-65	4.22817	3.13644
rs17769077	2	191980993	105	G/A	A	0.0121	0.0112	0.330303	0.383018	2.3068e-65	1.08437e-65	4.11318	5.18434
rs36234015	2	191880573	3	G/A	A	0.0712	0.073	0.412432	0.42546	1.06393e-65	6.24486e-66	5.59662	6.75229
rs13020076	2	191887043	20	T/C	C	0.071	0.0728	0.860523	0.463526	1.01585e-65	1.24408e-65	5.91393	6.09211
rs16833224	2	191918132	55	C/G	C	0.1497	0.1526	0.480937	0.629043	6.407e-66	4.38531e-66	15.421	15.3209
rs7573832	2	191915208	51	C/T	C	0.1504	0.1534	0.577754	0.629721	6.3999e-66	5.26227e-66	28.9142	16.3681
rs16833220	2	191917344	53	C/G	C	0.1495	0.1529	0.894259	0.726071	6.05907e-66	7.71129e-66	13.6215	8.33532
rs72911208	2	191884760	9	T/A	A	0.0622	0.0657	1.44253	0.833775	8.39094e-66	1.72264e-65	6.20515	4.48714
