## Supplemental Table 8 for "Intrinsic DNA topology as a prioritization metric in genomic fine-mapping studies"

### Sheet: Table S8. STAT4 HA
Table S8. Summary of HA results in the 11Mb association peak in STAT4 region.
Sorted by Single-SNP (logistic regression) association p-value, the top prioritized SNP by the frequentist approaches are underlined. The posterior probabilities of SNPs comprising the 95% credible set or 95% derived credible set are also underlined. The SNP with greatest prioritization from ∆MGW weighted methods is highlighted in gray.
						Ref Allele Frequency			Single-SNP association	Baysean Approach		Frequentist Approach
SNP	Chr	Position (hg19)	SNP Ordering within region	Alleles	Ref	controls	cases	∆MGW	P-value	Posterior Probability	derived Posterior Probability (MGW weighted)	SNP Prioritization (Equally Weighted) -log(Geometric Mean)	SNP Prioritization (MGW weighted) -log(Geometric Mean)
rs11889341	2	191943742	88	A/G	A	0.3546	0.4703	1.751	5.84592e-16	0.586178	0.734978	14.6427	15.9672
rs8179673	2	191969341	102	G/A	G	0.3565	0.4709	1.12058	1.74009e-15	0.206457	0.165665	14.0981	14.2492
rs7568275	2	191966452	99	C/G	C	0.3558	0.4692	0.662571	4.00047e-15	0.0920512	0.0436737	13.7688	14.0919
rs7574865	2	191964633	97	T/G	T	0.3547	0.4676	0.765898	4.24801e-15	0.0873634	0.0479136	13.1301	13.6146
rs10181656	2	191969879	103	G/C	G	0.3566	0.4676	0.385876	1.46212e-14	0.0266336	0.00735928	13.9451	13.4476
rs10174238	2	191973034	106	C/T	C	0.3759	0.4824	0.410488	7.26913e-13	0.000643027	0.000189011	11.5988	8.90126
rs13426947	2	191933254	71	G/A	A	0.335	0.4406	0.482183	9.07734e-13	0.000509013	0.000175752	7.7725	4.06592
rs10168266	2	191935804	78	G/A	A	0.3395	0.4433	0.386523	3.00483e-12	0.000163361	4.52151e-05	12.7019	12.8182
rs11893432	2	191921874	59	G/C	C	0.4486	0.5641	0.583267	4e-10	1.70734e-06	7.13091e-07	9.41807	8.42227
rs10931481	2	191954852	93	C/T	C	0.4448	0.5347	0.547175	9e-09	8.9047e-08	3.48902e-08	9.00979	8.96678
rs16833260	2	191971565	105	G/C	G	0.4484	0.5371	0.855278	1.17e-08	6.99374e-08	4.28327e-08	12.6294	11.2886
rs16833214	2	191913642	47	T/C	C	0.4533	0.5621	0.477703	2.26e-08	3.62626e-08	1.24044e-08	6.96953	6.02499
rs3024886	2	191900449	37	C/T	T	0.4546	0.5636	0.470532	2.31e-08	3.55778e-08	1.19874e-08	6.94473	2.84325
rs3024861	2	191924606	62	T/A	A	0.44	0.5248	1.09877	1.3547e-06	8.44636e-10	6.64562e-10	7.13078	6.3982
rs3024866	2	191922841	60	A/G	G	0.441	0.5246	0.7492	2.3371e-06	5.11575e-10	2.74451e-10	8.62882	7.95206
rs7601754	2	191940451	84	A/G	G	0.1908	0.145	0.7755	4.0837e-06	2.93359e-10	1.62907e-10	7.50988	7.52344
rs16833249	2	191948272	90	T/C	C	0.5459	0.6157	0.386782	5.3667e-06	2.41057e-10	6.67642e-11	11.1568	12.6386
rs1467198	2	191880470	2	A/G	G	0.4543	0.5275	0.377359	5.4506e-06	2.36249e-10	6.38385e-11	4.49365	3.44982
rs12463658	2	191965344	98	A/C	C	0.5443	0.612	0.595399	7.3826e-06	1.80156e-10	7.68097e-11	13.3105	13.7652
rs1517352	2	191931464	68	C/A	A	0.541	0.6095	2.04338	1.04618e-05	1.31024e-10	1.91715e-10	5.97123	5.01346
rs13017460	2	191932556	70	G/A	A	0.5506	0.6149	0.262679	3.42051e-05	4.46374e-11	8.3962e-12	6.95398	4.37932
rs16833215	2	191913799	48	T/C	C	0.535	0.6183	0.350714	4.52268e-05	3.43866e-11	8.63576e-12	6.49733	5.96358
rs12998748	2	191948637	91	C/A	A	0.0891	0.0559	1.62524	5.09549e-05	2.4275e-11	2.82511e-11	10.4488	10.9103
rs3024847	2	191930290	67	A/T	T	0.5581	0.6204	1.6879	6.25388e-05	2.58857e-11	3.1287e-11	5.2069	4.80192
rs34946552	2	191910563	44	T/A	A	0.6486	0.7253	3.14154	8.24175e-05	2.03277e-11	4.57289e-11	5.86471	4.17399
rs3024877	2	191904889	42	C/T	T	0.5312	0.6111	0.555698	9.17453e-05	1.81597e-11	7.22614e-12	4.70049	4.16491
rs59420375	2	191886694	16	T/A	A	0.2795	0.3526	0.89073	0.000195921	9.3263e-12	5.94859e-12	2.92421	3.20718
rs117820973	2	191934905	76	C/G	G	0.0327	0.0209	0.502494	0.000333203	4.45635e-12	1.6035e-12	9.15536	9.30833
rs6751855	2	191884771	10	T/C	C	0.5706	0.6237	1.17175	0.000365112	5.31471e-12	4.45937e-12	3.18862	3.52483
rs55658633	2	191881777	5	A/G	G	0.5266	0.5825	0.565243	0.000385428	5.02828e-12	2.03523e-12	3.96787	3.99764
chr2:191917861	2	191917861	54	A/C	C	0.0322	0.0208	0.514101	0.000506466	3.33725e-12	1.22856e-12	2.95479	2.79455
rs4853540	2	191917317	52	T/G	T	0.2149	0.1744	0.904268	0.000509102	4.17657e-12	2.70442e-12	3.69219	3.03589
rs17817966	2	191882263	6	T/C	C	0.5261	0.5809	0.537959	0.00052703	3.8046e-12	1.46561e-12	3.77236	4.02759
rs16833219	2	191917206	51	T/C	C	0.032	0.0208	0.665808	0.000617476	2.91018e-12	1.38748e-12	4.52791	4.03152
rs13010752	2	191946603	89	T/A	A	0.0774	0.0502	0.937977	0.000723238	2.69097e-12	1.80742e-12	12.9718	14.1655
rs13407419	2	191968420	101	T/G	G	0.0628	0.0422	0.505767	0.000741539	2.4289e-12	8.79667e-13	14.0735	14.3008
rs10931479	2	191915921	50	T/C	C	0.0321	0.0211	0.365103	0.0007824	2.49683e-12	6.52774e-13	5.13326	4.83252
rs4853457	2	191933689	73	A/T	T	0.5238	0.5836	3.16054	0.000833252	2.54196e-12	5.75293e-12	6.15994	3.14329
rs12693592	2	191886093	14	T/C	C	0.5164	0.5679	0.979388	0.00139023	1.60968e-12	1.12889e-12	3.0798	3.25244
rs11884122	2	191885825	13	T/C	C	0.5166	0.5678	0.322955	0.00154985	1.46261e-12	3.38244e-13	2.99508	3.23455
rs3024922	2	191941980	86	T/A	A	0.0288	0.0204	1.56189	0.00192772	7.57913e-13	8.47673e-13	11.4927	11.7223
rs16833235	2	191938773	80	T/C	C	0.0293	0.0206	0.934826	0.00194213	8.3942e-13	5.61913e-13	9.18595	9.24035
rs13011805	2	191956249	95	G/A	A	0.0895	0.0636	0.454533	0.00239781	1.1025e-12	3.58842e-13	11.1006	11.3792
rs1400656	2	191935033	77	T/C	C	0.0481	0.0331	0.620806	0.00241028	1.34066e-12	5.95983e-13	10.972	11.4615
rs34675442	2	191956525	96	G/A	A	0.0761	0.0517	0.243721	0.00309116	8.81392e-13	1.53823e-13	11.9395	12.7254
rs118013834	2	191940475	85	A/G	G	0.029	0.0208	0.532447	0.00314314	6.23992e-13	2.37911e-13	9.87664	9.61621
rs35067237	2	191910743	45	C/G	G	0.0759	0.051	0.705549	0.00357027	6.35754e-13	3.212e-13	6.24124	4.75858
rs66911790	2	191904670	41	G/C	C	0.0754	0.0508	0.335261	0.00384121	6.02794e-13	1.44714e-13	5.33447	4.33677
rs72911208	2	191884760	9	T/A	A	0.0484	0.0302	1.44253	0.00384305	7.748e-13	8.00338e-13	3.32151	3.72184
rs3771327	2	191920771	57	T/C	C	0.0474	0.0329	1.63034	0.00447991	8.57609e-13	1.00121e-12	6.87833	6.74196
rs11686127	2	191918031	55	G/A	A	0.0474	0.0329	0.433705	0.00456367	8.46505e-13	2.62895e-13	4.19819	3.86552
rs6749371	2	191902184	38	T/A	A	0.0585	0.0422	1.58805	0.00513059	5.79535e-13	6.59025e-13	6.57887	3.23973
rs6752638	2	191885417	11	C/T	T	0.5037	0.553	0.76302	0.00517638	5.11407e-13	2.79422e-13	2.94915	3.25174
rs36234015	2	191880573	4	G/A	A	0.0573	0.0377	0.412432	0.00576052	5.61112e-13	1.65714e-13	4.25747	3.79808
rs13401064	2	191970330	104	G/C	C	0.0573	0.0401	0.447325	0.00582992	7.9281e-13	2.53952e-13	13.3225	12.3808
rs16833238	2	191939499	82	T/A	A	0.0852	0.0598	0.910604	0.00587397	5.47947e-13	3.57295e-13	6.12997	5.84761
rs16833250	2	191956238	94	A/T	T	0.0293	0.0219	1.13181	0.0064779	4.06618e-13	3.29549e-13	9.85319	10.2482
rs6752770	2	191973563	108	G/A	G	0.2765	0.2974	0.511957	0.00658829	2.14552e-13	7.86547e-14	6.60705	4.25736
rs12990918	2	191953389	92	C/T	T	0.0921	0.0681	0.557225	0.00724522	4.68984e-13	1.87132e-13	9.2508	9.51013
rs16833239	2	191940260	83	G/A	A	0.0529	0.0371	0.107703	0.00793568	6.33825e-13	4.88829e-14	4.79414	5.02263
rs13020076	2	191887043	18	T/C	C	0.0564	0.0375	0.860523	0.00841296	4.12587e-13	2.54236e-13	2.04171	2.14623
rs34069336	2	191883637	7	G/T	T	0.0563	0.0371	1.59101	0.00873724	4.72382e-13	5.38175e-13	3.55648	3.99902
rs3024851	2	191928822	64	A/T	T	0.0477	0.0342	1.24185	0.0107177	5.07406e-13	4.51216e-13	5.50988	5.50851
rs7594501	2	191938600	79	G/A	A	0.0544	0.0393	0.662873	0.0108137	4.50183e-13	2.13687e-13	10.8016	10.7805
rs13389408	2	191933283	72	A/G	G	0.0809	0.0844	0.448219	0.0166733	1.85552e-13	5.95544e-14	7.09032	3.64493
rs3024912	2	191893087	25	A/C	C	0.1813	0.1868	0.877838	0.0180537	1.7144e-13	1.07767e-13	0.869942	1.11371
rs3024850	2	191929948	66	A/G	A	0.0268	0.0323	0.374166	0.018291	1.76645e-13	4.73286e-14	5.02457	5.00654
rs7574608	2	191909864	43	T/A	A	0.0491	0.0371	1.18794	0.0196601	2.68336e-13	2.28261e-13	5.45422	4.21627
rs72913182	2	191933873	74	C/T	C	0.0272	0.0326	0.309354	0.0233121	1.74422e-13	3.86381e-14	7.21764	5.20886
rs115133468	2	191893271	27	G/A	A	0.0102	0.0139	0.417013	0.0244093	1.31661e-13	3.93158e-14	0.713654	0.869511
rs114148522	2	191893270	26	G/T	T	0.0102	0.0139	1.4577	0.0250448	1.30292e-13	1.36002e-13	0.809619	1.01861
rs16833256	2	191968267	100	T/C	C	0.0285	0.023	0.54461	0.0251227	1.81355e-13	7.07249e-14	14.0307	14.3347
rs1467199	2	191880502	3	G/C	C	0.1824	0.1871	0.818963	0.0278185	1.46108e-13	8.56835e-14	4.37056	3.51618
rs3024896	2	191896716	35	C/T	T	0.1428	0.1467	0.522877	0.0278958	1.14716e-13	4.29519e-14	4.22618	1.75017
rs6715106	2	191913034	46	A/G	G	0.0486	0.0379	0.544151	0.0363388	1.53947e-13	5.99859e-14	6.57447	5.33043
rs6740131	2	191889582	20	A/G	G	0.3473	0.3966	0.492443	0.0470279	8.27771e-14	2.91894e-14	1.14323	1.11013
rs2459611	2	191939187	81	T/C	C	0.1134	0.0923	0.298831	0.0509995	1.04639e-13	2.23913e-14	7.51512	7.44885
rs3024936	2	191895376	30	G/C	C	0.0114	0.0142	0.55	0.0623856	9.16804e-14	3.61075e-14	0.2763	0.272633
rs3024935	2	191896054	33	C/A	A	0.0615	0.0446	0.783709	0.0656403	9.79238e-14	5.49543e-14	1.73959	0.955074
rs6755660	2	191885670	12	C/T	T	0.1687	0.1713	0.311288	0.0775531	6.75383e-14	1.50546e-14	2.96753	3.24596
rs925847	2	191897540	36	G/A	A	0.2654	0.2764	1.45468	0.0812736	5.80178e-14	6.04349e-14	5.54233	2.06108
rs2271743	2	191934587	75	A/G	G	0.0149	0.0142	0.36524	0.120511	7.12386e-14	1.86317e-14	8.31055	7.15337
rs7573832	2	191915208	49	C/T	C	0.1155	0.0935	0.577754	0.186185	4.24766e-14	1.75732e-14	5.74382	5.64559
rs114629909	2	191902925	39	G/T	T	0.0156	0.0104	0.533479	0.196289	5.93807e-14	2.26841e-14	6.17369	3.65434
rs72911206	2	191884139	8	A/T	A	0.0417	0.0438	0.440454	0.246969	4.49707e-14	1.41837e-14	3.43583	3.85467
rs16833220	2	191917344	53	C/G	C	0.1146	0.094	0.894259	0.258625	3.45675e-14	2.21356e-14	2.90311	2.76605
rs16833224	2	191918132	56	C/G	C	0.1141	0.0938	0.480937	0.266984	3.39298e-14	1.1685e-14	5.41732	5.25614
rs3024919	2	191891571	22	C/A	A	0.341	0.3818	1.07838	0.267858	2.31337e-14	1.78638e-14	0.740739	0.724337
rs11689880	2	191880085	1	A/C	C	0.0102	0.0134	1.20607	0.276396	5.29286e-14	4.57111e-14	4.29689	3.37112
rs932169	2	191929278	65	C/G	G	0.035	0.0337	0.878977	0.323666	4.16434e-14	2.62109e-14	5.29029	5.27085
rs3024879	2	191904556	40	A/G	A	0.0578	0.0602	0.358469	0.380806	3.30078e-14	8.47279e-15	5.79402	3.99288
rs114724940	2	191973189	107	G/A	A	0.0122	0.0086	0.650769	0.452092	4.69344e-14	2.18714e-14	9.04558	6.26862
rs112305041	2	191890120	21	T/C	C	0.0298	0.0288	0.537959	0.477836	3.68405e-14	1.41917e-14	0.818727	0.729199
rs114409289	2	191932105	69	A/C	C	0.0184	0.0136	1.34298	0.481396	4.28065e-14	4.11659e-14	6.44811	4.6904
rs3024921	2	191943272	87	T/A	A	0.0231	0.0216	0.635925	0.525473	3.8058e-14	1.73305e-14	13.0204	13.8314
rs3024858	2	191925676	63	G/A	A	0.0139	0.0168	0.520961	0.531765	4.15886e-14	1.55145e-14	6.23941	5.9085
rs116037653	2	191921096	58	A/T	T	0.0149	0.0144	0.966851	0.650358	4.02864e-14	2.78918e-14	8.30072	7.60769
rs4073699	2	191979359	113	A/G	A	0.3136	0.2861	0.440568	0.663863	1.50379e-14	4.74415e-15	0.0349866	0.028607
rs10193465	2	191975226	110	A/G	A	0.2602	0.234	1.66871	0.722684	1.57395e-14	1.88075e-14	1.98715	0.469361
rs62179913	2	191892308	24	G/A	A	0.1034	0.1055	0.431856	0.732661	2.02649e-14	6.26676e-15	0.794215	1.06329
rs1356381	2	191924413	61	T/C	C	0.0114	0.0112	0.799812	0.773292	4.09779e-14	2.34691e-14	7.89685	7.18548
rs4853543	2	191976634	111	T/C	T	0.2928	0.2639	0.780577	0.783145	1.46954e-14	8.214e-15	0.300697	0.158936
rs62179911	2	191887017	17	T/C	C	0.1158	0.1202	1.04781	0.823061	1.89279e-14	1.42018e-14	2.48218	2.65143
rs4254532	2	191979178	112	G/A	G	0.3081	0.2817	0.414488	0.836304	1.41311e-14	4.19418e-15	0.154726	0.0926323
rs10931483	2	191989250	116	T/C	T	0.2689	0.2409	0.118743	0.841776	1.49914e-14	1.27471e-15	0.0186566	0.00461941
rs7558921	2	191888224	19	C/G	G	0.1162	0.1203	0.466798	0.849879	1.87688e-14	6.2737e-15	1.48235	1.55939
rs3024904	2	191895202	29	A/T	T	0.1154	0.1194	1.51344	0.854261	1.8821e-14	2.0397e-14	0.418858	0.326701
rs3024900	2	191896041	32	C/T	T	0.1151	0.1191	0.527826	0.85677	1.87997e-14	7.10558e-15	0.496746	0.575658
rs11889555	2	191886543	15	T/C	C	0.2319	0.2119	0.415452	0.860356	1.51204e-14	4.49823e-15	2.96457	3.19431
rs3024908	2	191894141	28	T/C	C	0.1161	0.12	0.470532	0.88046	1.87006e-14	6.30089e-15	0.569714	0.61884
rs3024897	2	191896564	34	G/C	C	0.1158	0.1197	0.600167	0.889339	1.86846e-14	8.02997e-15	2.96004	1.37343
rs3024903	2	191895607	31	G/A	A	0.1156	0.1191	0.286705	0.903296	1.86621e-14	3.83139e-15	0.337396	0.382881
rs3024918	2	191891763	23	A/G	G	0.3574	0.3842	0.634192	0.928929	1.29909e-14	5.89955e-15	0.707968	0.82826
rs6738544	2	191989356	117	T/G	T	0.2685	0.2394	0.918967	0.954156	1.47067e-14	9.67774e-15	0.0206773	0.00833691
rs4341966	2	191982205	114	A/C	A	0.1499	0.1346	1.99855	0.963242	1.74835e-14	2.50209e-14	0.0225018	0.00699662
rs4571082	2	191989936	118	C/T	C	0.2822	0.2557	0.379737	0.966794	1.43441e-14	3.90046e-15	0.0239668	0.013491
rs115764641	2	191984757	115	C/T	T	0.1057	0.0911	0.699214	0.981412	2.0072e-14	1.00499e-14	0.0140509	0.00140386
rs9967792	2	191974435	109	A/G	A	0.2628	0.2327	0.244131	0.981766	1.48525e-14	2.59646e-15	4.2832	2.36345
