## Supplemental Table 10 for "Intrinsic DNA topology as a prioritization metric in genomic fine-mapping studies"

### Sheet: Table S10. TNIP1 EA
Table S10. Summary of EA results in the 40kb association peak in TNIP1 region.
Sorted by Single-SNP (logistic regression) association p-value, the top prioritized SNP by the frequentist approaches are underlined. The posterior probabilities of SNPs comprising the 95% credible set or 95% derived credible set are also underlined. ∆MGW-weighting did not contribute to prioritization of associated SNPs.
						Ref Allele Frequency			Single-SNP association	Baysean Approach		Frequentist Approach
SNP	Chr	Position (hg19)	SNP Ordering within region	Alleles	Ref	controls	cases	∆MGW	P-value	Posterior Probability	derived Posterior Probability (MGW weighted)	SNP Prioritization (Equally Weighted) -log(Geometric Mean)	SNP Prioritization (MGW weighted) -log(Geometric Mean)
rs6889239	5	150457771	60	T/C	C	0.2542	0.3102	0.37108	7.8485e-25	0.695456	0.682834	23.4642	21.3577
rs10036748	5	150458146	61	G/A	A	0.253	0.3086	0.395095	1.93179e-24	0.288516	0.301613	22.7591	19.9154
rs960709	5	150461049	66	T/C	C	0.2556	0.3105	0.366742	3.74844e-23	0.0160276	0.0155528	19.4781	13.7062
rs1422673	5	150438988	19	G/A	A	0.1965	0.242	0.30545	3.38137e-18	2.20024e-07	1.77823e-07	18.6005	15.5085
rs3792784	5	150455672	55	T/C	C	0.105	0.1349	0.642262	8.88178e-16	1.21135e-10	2.05855e-10	16.003	16.2037
rs3792785	5	150451650	45	A/G	G	0.1053	0.1355	0.290517	1.22124e-15	1.07367e-10	8.25315e-11	13.719	13.08
rs17111708	5	150443507	24	G/A	A	0.0913	0.1206	0.672756	1.55431e-15	3.04488e-11	5.42008e-11	20.2944	18.0282
rs10057690	5	150445215	29	A/G	G	0.0916	0.1215	0.543599	1.9984e-15	4.78376e-11	6.88061e-11	14.3328	13.9575
rs73272818	5	150444843	28	T/C	C	0.0909	0.1203	1.35941	2.10942e-15	5.10117e-11	1.83485e-10	14.3715	13.9322
rs73272828	5	150449220	39	G/A	A	0.0911	0.1207	0.345832	2.10942e-15	3.23422e-11	2.95947e-11	13.1624	8.88635
rs4958882	5	150454787	51	G/C	C	0.1275	0.1603	0.45793	2.88658e-15	1.60018e-11	1.93886e-11	12.9599	12.3385
rs6869605	5	150452866	47	A/C	C	0.1281	0.161	1.28728	3.44169e-15	1.08136e-11	3.68318e-11	13.2042	13.2208
rs7731150	5	150456392	57	C/T	T	0.127	0.1594	0.187883	3.55271e-15	1.00895e-11	5.01575e-12	19.429	18.2014
rs73272842	5	150453888	49	C/T	T	0.1271	0.1592	0.156844	3.66374e-15	6.83549e-12	2.83672e-12	12.8596	12.451
rs1559127	5	150446753	32	T/C	C	0.1132	0.1453	0.554437	1.22124e-14	1.80622e-12	2.64972e-12	12.1422	12.1908
rs2042234	5	150439131	20	A/G	G	0.0903	0.1185	0.564712	1.4988e-14	7.98674e-12	1.19337e-11	19.2529	17.5022
rs4958881	5	150450236	42	T/C	C	0.1144	0.1462	0.418927	2.94209e-14	1.00157e-12	1.11019e-12	13.7875	13.0771
rs75805068	5	150451075	44	T/A	A	0.0993	0.127	1.67302	3.67484e-14	1.91633e-12	8.48301e-12	13.7061	12.9561
rs13168551	5	150462638	69	G/A	G	0.428	0.4694	0.475289	1.22902e-13	1.03841e-11	1.30589e-11	16.0716	12.6326
rs28372811	5	150461285	68	T/C	C	0.0899	0.1148	0.583181	5.07749e-12	2.18202e-13	3.36699e-13	18.1545	14.055
rs13160369	5	150452196	46	G/C	C	0.1613	0.1909	0.340147	8.84748e-12	1.1992e-14	1.07928e-14	13.3582	13.1525
rs3792782	5	150456677	58	G/A	A	0.488	0.5291	0.502096	1.14924e-11	1.29709e-13	1.7232e-13	21.1817	19.5906
rs4958438	5	150461069	67	T/C	C	0.0927	0.1176	0.434626	1.35709e-11	8.76819e-14	1.00833e-13	18.9964	15.1568
rs62383767	5	150462705	70	G/A	A	0.0757	0.0997	0.518556	1.89713e-11	4.90851e-14	6.73478e-14	12.721	10.2873
rs17728260	5	150443005	23	A/G	G	0.0828	0.1064	0.988332	1.98137e-11	5.95086e-14	1.55618e-13	21.8872	18.9194
rs918498	5	150459788	64	G/A	A	0.1128	0.1398	0.401373	1.29006e-10	9.93619e-15	1.05523e-14	19.358	13.3629
rs4958435	5	150438284	18	T/G	T	0.4683	0.5065	0.524404	1.31563e-10	1.20443e-14	1.67119e-14	15.2049	12.975
rs6880110	5	150447090	34	A/G	G	0.1482	0.1768	0.449667	1.83314e-10	5.43475e-16	6.4662e-16	9.26931	9.00087
rs4958879	5	150434422	9	C/T	C	0.4763	0.5132	0.47592	1.71737e-09	1.00647e-15	1.2674e-15	6.56295	4.77615
rs3792794	5	150434722	10	G/A	A	0.0718	0.0914	0.441475	8.83344e-09	1.10877e-16	1.29516e-16	5.97696	3.90207
rs13356420	5	150460083	65	C/A	A	0.147	0.1705	0.992824	1.58692e-07	1.3774e-17	3.61835e-17	18.7137	11.6513
rs75970310	5	150468123	88	A/G	G	0.1422	0.1587	0.66106	0.000145284	6.9544e-21	1.21641e-20	2.07471	1.93228
rs78053854	5	150466054	80	C/T	T	0.1379	0.155	0.337491	0.000162527	8.65804e-21	7.73144e-21	2.03643	1.67686
rs7702954	5	150463695	71	G/C	G	0.4687	0.4513	0.353553	0.00559429	7.16608e-22	6.70371e-22	8.65341	6.34916
rs2346024	5	150464235	73	G/C	G	0.4861	0.4683	0.954882	0.00632785	6.41319e-22	1.62032e-21	3.5751	2.47404
rs2287725	5	150466504	84	C/T	C	0.4613	0.4772	0.406079	0.00728469	5.65007e-22	6.07075e-22	1.90231	1.89051
rs115176467	5	150449314	40	C/T	T	0.0104	0.013	0.226716	0.0133518	8.23258e-22	4.93851e-22	13.3151	10.3147
rs2017638	5	150465603	79	C/T	C	0.4567	0.4707	0.417373	0.0217983	2.17152e-22	2.39809e-22	1.94356	1.6562
rs4958883	5	150465247	77	T/C	T	0.4565	0.4703	0.676092	0.0244812	1.96671e-22	3.51823e-22	1.89702	1.77239
rs3792779	5	150466385	82	C/A	C	0.404	0.416	0.635295	0.0253044	1.92821e-22	3.24122e-22	1.9214	1.66217
rs2287724	5	150466498	83	G/A	G	0.404	0.4159	0.33121	0.0253084	1.92742e-22	1.68911e-22	1.86644	1.68105
rs918499	5	150465555	78	A/G	A	0.4566	0.4704	0.520961	0.0259365	1.87344e-22	2.5824e-22	1.88258	1.66447
rs3792780	5	150466193	81	G/T	G	0.4039	0.4159	1.60891	0.0267352	1.84029e-22	7.83423e-22	1.96454	1.63742
rs34117747	5	150469048	89	T/A	T	0.1467	0.135	2.29072	0.0279247	2.05019e-22	1.24264e-21	1.93839	1.70471
rs7706327	5	150469752	96	G/T	G	0.4569	0.4703	1.46554	0.02843	1.73042e-22	6.71007e-22	1.40805	1.3791
rs2233279	5	150467170	85	C/T	C	0.4041	0.4155	0.192614	0.030582	1.6411e-22	8.36376e-23	1.91113	1.91117
rs3762995	5	150469640	95	G/A	G	0.4566	0.4698	0.57836	0.0312858	1.59515e-22	2.44106e-22	1.37805	1.22997
rs7726776	5	150469888	97	C/T	C	0.4565	0.4695	0.430929	0.0321929	1.55888e-22	1.77745e-22	1.43939	1.41086
rs3762999	5	150469426	91	A/G	A	0.4568	0.4696	0.171172	0.037472	1.36931e-22	6.20177e-23	1.58944	1.26434
rs2233274	5	150467475	87	C/T	C	0.4044	0.4153	0.524786	0.0386416	1.35005e-22	1.87461e-22	2.01541	1.93764
rs3762997	5	150469552	93	A/G	A	0.4039	0.4144	0.534228	0.040042	1.30834e-22	1.84938e-22	1.34796	1.08969
rs10067529	5	150469986	99	A/G	A	0.4569	0.4696	0.806288	0.0409016	1.27371e-22	2.7173e-22	1.64946	2.0264
rs3763000	5	150469391	90	C/T	C	0.4569	0.4688	0.263249	0.0563612	9.76056e-23	6.79861e-23	1.75138	1.46499
rs71586196	5	150464590	74	G/T	T	0.0443	0.0385	1.35842	0.0617978	2.03488e-22	7.31393e-22	2.4303	1.89886
rs13159559	5	150464949	76	G/C	C	0.0428	0.0371	0.334365	0.0719306	1.83104e-22	1.61993e-22	1.94685	1.74226
rs2112635	5	150432153	3	G/A	G	0.3357	0.3445	0.626817	0.0767395	8.00202e-23	1.32715e-22	1.18919	1.41698
rs17111695	5	150432446	4	G/A	G	0.1799	0.1674	0.492849	0.150335	5.86919e-23	7.65368e-23	1.04335	1.15782
rs74817271	5	150469973	98	G/A	A	0.0572	0.0622	0.560089	0.187135	7.54261e-23	1.11778e-22	1.54059	1.71693
rs62382336	5	150435525	13	C/T	T	0.0551	0.0502	0.640703	0.190215	8.0155e-23	1.35883e-22	2.23794	1.0398
rs7713567	5	150430955	1	T/C	T	0.3529	0.3598	0.514393	0.202932	3.74532e-23	5.09756e-23	1.30155	1.66667
rs2233278	5	150467189	86	C/G	G	0.0574	0.0622	0.5728	0.216154	6.808e-23	1.03181e-22	1.98799	1.94234
rs888989	5	150431030	2	C/T	C	0.192	0.1867	0.107703	0.239002	4.05975e-23	1.15693e-23	1.233	1.5712
rs76956521	5	150464641	75	A/C	C	0.0558	0.0601	1.51562	0.246349	6.37033e-23	2.55464e-22	1.985	1.70228
rs34294852	5	150433447	6	C/T	C	0.2497	0.2397	0.289482	0.249467	3.62367e-23	2.77555e-23	2.72254	2.85547
rs12518386	5	150438085	17	T/C	T	0.2489	0.2395	0.417971	0.298687	3.20631e-23	3.54594e-23	11.5598	9.76025
rs2233289	5	150436517	16	C/T	T	0.0122	0.0114	0.455522	0.302963	1.02575e-22	1.23631e-22	8.01016	6.72619
rs35589164	5	150445677	30	A/G	G	0.0344	0.0314	0.51614	0.307703	7.0229e-23	9.59097e-23	13.6059	13.3592
rs72790119	5	150443783	26	C/T	T	0.0572	0.0504	0.380526	0.310782	5.71148e-23	5.75058e-23	17.8039	15.6324
rs12110030	5	150448647	37	G/C	C	0.035	0.0325	0.471063	0.321415	6.765e-23	8.43189e-23	10.4041	5.79285
rs6895271	5	150434421	8	T/C	T	0.2495	0.2405	0.550636	0.329156	3.00946e-23	4.38462e-23	5.1163	4.27287
rs13162693	5	150440447	22	G/A	A	0.0343	0.0317	0.381707	0.357261	6.40721e-23	6.47109e-23	21.0716	18.5903
rs34063173	5	150448404	36	T/C	C	0.0342	0.0315	0.715751	0.365246	6.35356e-23	1.20325e-22	10.027	6.863
rs13182162	5	150456367	56	C/T	T	0.0343	0.0315	0.404228	0.378514	6.23219e-23	6.66569e-23	17.49	16.8127
rs12109187	5	150448861	38	A/C	C	0.0348	0.0325	0.475079	0.386052	6.09183e-23	7.65759e-23	11.8075	7.27173
rs12516176	5	150435645	14	C/T	C	0.2725	0.2655	0.561961	0.391464	2.63015e-23	3.9108e-23	1.73049	1.5577
rs3792786	5	150446838	33	T/C	C	0.0343	0.0318	0.181384	0.397594	6.03515e-23	2.89644e-23	10.7107	10.6489
rs35736924	5	150449945	41	A/G	G	0.0339	0.0312	0.639375	0.419102	5.90285e-23	9.9861e-23	13.5986	11.7441
rs35932632	5	150444309	27	C/T	T	0.034	0.0315	0.275862	0.421961	5.87355e-23	4.28718e-23	16.1045	14.7613
rs35325406	5	150432973	5	C/G	G	0.0341	0.0316	0.514296	0.425401	5.84531e-23	7.95425e-23	1.72988	1.82764
rs3805433	5	150435480	12	G/C	G	0.2721	0.2653	1.03194	0.425872	2.49957e-23	6.82494e-23	3.2917	1.46699
rs34038142	5	150434308	7	G/T	T	0.034	0.0316	0.887356	0.44427	5.71073e-23	1.34081e-22	4.17336	3.96272
rs115682037	5	150464017	72	T/C	C	0.0637	0.0674	2.06775	0.455276	4.14567e-23	2.26815e-22	5.95633	3.13041
rs78405841	5	150435255	11	G/C	C	0.0339	0.0316	0.859884	0.483492	5.47072e-23	1.2447e-22	4.86661	2.72884
rs35898062	5	150443650	25	C/T	T	0.0343	0.0321	0.708096	0.484019	5.43404e-23	1.01811e-22	19.4152	16.5055
rs73272850	5	150455571	53	C/G	G	0.0223	0.025	0.480521	0.525885	5.99483e-23	7.62197e-23	13.5543	13.2938
rs76523847	5	150454184	50	T/C	C	0.0226	0.0251	0.413038	0.570571	5.74824e-23	6.28207e-23	12.4516	11.8926
rs3815720	5	150440197	21	G/A	A	0.0224	0.0247	0.609672	0.60764	5.67099e-23	9.14816e-23	20.1398	18.0479
rs3762996	5	150469626	94	T/G	T	0.2616	0.2557	1.21692	0.629674	2.06937e-23	6.66314e-23	1.32552	1.04035
rs60454275	5	150436073	15	G/A	A	0.0225	0.0247	0.424971	0.677848	5.44015e-23	6.11714e-23	4.45917	3.69153
rs6870205	5	150453011	48	G/A	A	0.0229	0.0251	0.421782	0.687806	5.36162e-23	5.9836e-23	13.0311	12.8536
rs17111727	5	150455442	52	T/C	C	0.0579	0.0582	0.626897	0.690575	3.65164e-23	6.05707e-23	13.2037	12.6949
rs76340441	5	150450365	43	G/A	A	0.0224	0.0247	0.27313	0.7091	5.36379e-23	3.87632e-23	13.7221	13.023
rs3792781	5	150456869	59	A/G	G	0.0232	0.0257	0.604401	0.725791	5.21538e-23	8.34044e-23	22.338	20.4342
rs73272873	5	150458604	62	G/A	A	0.0226	0.0247	0.890562	0.728752	5.30211e-23	1.24937e-22	21.6194	17.6335
rs10063243	5	150458826	63	T/A	A	0.0228	0.0251	0.941116	0.730382	5.26257e-23	1.31045e-22	20.5941	15.5089
rs73272852	5	150455579	54	T/C	C	0.0226	0.0248	0.388201	0.737372	5.27298e-23	5.41615e-23	14.6361	14.6322
rs57783314	5	150446428	31	T/C	C	0.0223	0.0244	0.902275	0.757056	5.28473e-23	1.26165e-22	12.8347	12.6973
rs1862363	5	150448145	35	G/A	A	0.0224	0.0245	0.54	0.765328	5.24701e-23	7.49694e-23	9.61522	7.89153
rs3762998	5	150469551	92	G/A	A	0.0527	0.0549	0.402741	0.884814	3.53531e-23	3.76731e-23	1.47438	1.17024
