## Supplemental Table 11 for "Intrinsic DNA topology as a prioritization metric in genomic fine-mapping studies"

### Sheet: Table S11. TNIP1 HA
Table S11. Summary of HA results in the 40kb association peak in TNIP1 region.
Sorted by Single-SNP (logistic regression) association p-value, the top prioritized SNP by the frequentist approaches are underlined. The posterior probabilities for SNPs comprising the 95% credible set or 95% derived credible set are also underlined. ∆MGW-weighting did not contribute to prioritization of associated SNPs.
						Ref Allele Frequency			Single-SNP association	Baysean Approach		Frequentist Approach
SNP	Chr	Position (hg19)	SNP Ordering within region	Alleles	Ref	controls	cases	∆MGW	P-value	Posterior Probability	derived Posterior Probability (MGW weighted)	SNP Prioritization (Equally Weighted) -log(Geometric Mean)	SNP Prioritization (MGW weighted) -log(Geometric Mean)
rs10036748	5	150458146	64	A/G	A	0.4273	0.5267	0.395095	5.9e-09	0.49649	0.471228	7.89308	7.49616
rs6889239	5	150457771	63	C/T	C	0.4247	0.5227	0.37108	1.09e-08	0.278959	0.248672	7.94213	7.49377
rs960709	5	150461049	69	T/C	C	0.4334	0.5299	0.366742	2.47e-08	0.129739	0.114301	6.51078	6.31412
rs1422673	5	150438988	17	A/G	A	0.3653	0.4594	0.30545	7.91e-08	0.0436878	0.0320568	6.89371	6.40526
rs4958880	5	150438477	16	A/C	A	0.3664	0.4605	1.23519	1.05e-07	0.0336016	0.0997044	7.04208	6.91358
rs13356420	5	150460083	68	A/C	A	0.3269	0.4175	0.992824	3.457e-07	0.0111166	0.0265132	6.60258	6.47322
rs4958879	5	150434422	8	C/T	C	0.5826	0.6584	0.47592	1.0594e-06	0.00404884	0.00462896	4.67615	3.45563
rs4958435	5	150438284	15	T/G	T	0.5766	0.6494	0.524404	4.4025e-06	0.00109345	0.00137748	6.46674	6.33898
rs3792782	5	150456677	59	A/G	A	0.599	0.6693	0.502096	9.7112e-06	0.00053086	0.000640304	5.39402	5.26724
rs3763000	5	150469391	94	C/T	C	0.5427	0.6048	0.263249	2.4229e-05	1.7789e-05	1.12496e-05	2.77685	1.11712
rs13168551	5	150462638	73	G/A	G	0.5556	0.6275	0.475289	3.38454e-05	0.000169742	0.000193806	5.21146	4.29763
rs17111727	5	150455442	53	C/T	C	0.0575	0.0783	0.626897	5.15119e-05	3.51731e-05	5.29695e-05	2.17125	2.81442
rs918498	5	150459788	67	G/A	A	0.3127	0.3927	0.401373	5.18278e-05	0.000115006	0.000110889	6.92269	6.69528
rs28372811	5	150461285	71	T/C	C	0.2834	0.3643	0.583181	5.78114e-05	0.000104718	0.000146704	5.85265	5.67012
rs4958438	5	150461069	70	T/C	C	0.2895	0.3712	0.434626	5.90171e-05	0.000102731	0.00010726	6.13391	5.9543
rs62383767	5	150462705	74	G/A	A	0.2792	0.3571	0.518556	0.000149448	4.48002e-05	5.58078e-05	4.646	3.64605
rs3805431	5	150439539	19	C/T	T	0.2684	0.3455	0.511762	0.000304061	2.40199e-05	2.95296e-05	5.4752	4.71439
rs35736924	5	150449945	41	G/A	G	0.0119	0.02	0.639375	0.000601754	5.13382e-06	7.88524e-06	2.39026	2.62184
rs6880110	5	150447090	34	G/A	G	0.126	0.1459	0.449667	0.000687059	1.2008e-05	1.29712e-05	3.16822	3.01698
rs12109187	5	150448861	39	C/A	C	0.0213	0.0326	0.475079	0.000837725	5.43501e-06	6.20277e-06	3.02586	3.46452
rs34063173	5	150448404	37	C/T	C	0.0132	0.0208	0.715751	0.00136594	3.51189e-06	6.0384e-06	3.39171	3.64757
rs7732451	5	150444212	26	C/T	C	0.1017	0.1194	0.210476	0.00138749	6.60983e-06	3.34204e-06	2.41162	1.37428
rs2287724	5	150466498	88	G/A	G	0.5045	0.5655	0.33121	0.00156373	5.48479e-06	4.36398e-06	2.68411	2.68685
rs3792780	5	150466193	86	G/T	G	0.5042	0.5649	1.60891	0.0016061	5.35908e-06	2.0713e-05	2.53901	2.74901
rs3792779	5	150466385	87	C/A	C	0.5045	0.565	0.635295	0.00172922	5.02586e-06	7.67017e-06	2.64057	2.7542
rs3762997	5	150469552	97	A/G	A	0.4998	0.5596	0.534228	0.00196678	4.48477e-06	5.75555e-06	2.67799	2.31294
rs13162693	5	150440447	22	A/G	A	0.0134	0.0208	0.381707	0.00197047	2.89855e-06	2.65784e-06	2.70422	2.07069
rs3762996	5	150469626	98	T/G	T	0.3923	0.4596	1.21692	0.0019731	4.51357e-06	1.31948e-05	2.58924	2.64391
rs2346024	5	150464235	77	C/G	G	0.3899	0.3363	0.954882	0.00209118	4.33421e-06	9.94213e-06	3.2257	2.55657
rs2233279	5	150467170	89	C/T	C	0.5057	0.5657	0.192614	0.00222402	4.03218e-06	1.86572e-06	2.65099	2.26412
rs35932632	5	150444309	27	T/C	T	0.0134	0.0206	0.275862	0.00235412	2.6115e-06	1.73062e-06	2.24991	1.2292
rs12110030	5	150448647	38	C/G	C	0.0219	0.0318	0.471063	0.0025981	2.70863e-06	3.06513e-06	3.31732	3.67535
rs2233274	5	150467475	91	C/T	C	0.5055	0.5651	0.524786	0.00274507	3.36163e-06	4.23791e-06	2.66865	1.44035
rs13160369	5	150452196	47	C/G	C	0.1365	0.154	0.340147	0.00296093	3.53371e-06	2.88746e-06	1.544	0.968399
rs35589164	5	150445677	30	G/A	G	0.0136	0.0206	0.51614	0.00298234	2.3084e-06	2.86218e-06	2.22924	1.63648
rs13182162	5	150456367	57	T/C	T	0.0144	0.0219	0.404228	0.00366708	2.16591e-06	2.10322e-06	3.82579	3.78627
rs78405841	5	150435255	9	C/G	C	0.0139	0.0208	0.859884	0.00373268	2.07079e-06	4.27754e-06	3.66869	2.4609
rs35898062	5	150443650	24	T/C	T	0.0154	0.0232	0.708096	0.00412386	2.36434e-06	4.02181e-06	2.22817	1.52673
rs7702954	5	150463695	75	C/G	G	0.3793	0.3294	0.353553	0.00432652	2.32103e-06	1.97131e-06	4.16849	3.12013
rs35325406	5	150432973	5	G/C	G	0.0141	0.0209	0.514296	0.00449107	1.8798e-06	2.32244e-06	2.65358	2.8335
rs34038142	5	150434308	6	T/G	T	0.0139	0.0206	0.887356	0.00451508	1.85682e-06	3.9581e-06	3.42183	3.15679
rs3792786	5	150446838	33	C/T	C	0.0164	0.0243	0.181384	0.00487095	2.0007e-06	8.71763e-07	2.90504	2.65861
rs4958883	5	150465247	82	T/C	T	0.5574	0.6093	0.676092	0.00880084	1.23638e-06	2.00806e-06	2.06553	2.09577
rs1559127	5	150446753	32	T/C	C	0.1135	0.1281	0.554437	0.00952891	1.38575e-06	1.84568e-06	2.5597	2.19171
rs3762999	5	150469426	95	A/G	A	0.5548	0.6061	0.171172	0.00987327	1.11893e-06	4.60103e-07	2.71187	1.53871
rs3762995	5	150469640	99	G/A	G	0.5551	0.6063	0.57836	0.0102128	1.0872e-06	1.51053e-06	2.38643	2.45975
rs10067529	5	150469986	103	A/G	A	0.5555	0.6067	0.806288	0.0103411	1.07701e-06	2.08607e-06	1.97937	1.85352
rs7726776	5	150469888	101	C/T	C	0.5557	0.6064	0.430929	0.0108768	1.03149e-06	1.0678e-06	2.14855	2.18104
rs7706327	5	150469752	100	G/T	G	0.5616	0.6128	1.46554	0.0111612	1.01138e-06	3.56064e-06	2.26648	2.28956
rs918499	5	150465555	83	A/G	A	0.5597	0.6101	0.520961	0.0125588	9.14967e-07	1.14506e-06	2.12088	2.26394
rs2017638	5	150465603	84	C/T	C	0.5593	0.6099	0.417373	0.0143555	8.17578e-07	8.19733e-07	2.22417	2.40286
rs71586196	5	150464590	79	T/G	T	0.0151	0.0208	1.35842	0.0145063	9.27379e-07	3.02629e-06	2.43056	2.14512
rs4958881	5	150450236	43	T/C	C	0.1101	0.1209	0.418927	0.0184484	5.35506e-07	5.38917e-07	1.59292	1.3696
rs13159559	5	150464949	81	C/G	C	0.0141	0.0192	0.334365	0.0207478	7.46274e-07	5.9943e-07	2.18296	2.11242
rs10057690	5	150445215	29	A/G	G	0.0868	0.0981	0.543599	0.0321681	5.61185e-07	7.32832e-07	2.04308	1.31944
rs7731150	5	150456392	58	C/T	T	0.123	0.1332	0.187883	0.0325421	4.03675e-07	1.82196e-07	4.22799	4.13043
rs888989	5	150431030	2	T/C	C	0.1262	0.1063	0.107703	0.0384808	8.22202e-08	2.12729e-08	0.524723	0.907405
rs73272828	5	150449220	40	G/A	A	0.0847	0.0941	0.345832	0.0450091	3.96254e-07	3.29199e-07	2.73184	3.23152
rs10063243	5	150458826	66	T/A	A	0.03	0.0358	0.941116	0.0777076	3.3899e-07	7.66388e-07	7.34753	6.83793
rs6869605	5	150452866	48	A/C	C	0.124	0.1331	1.28728	0.0796451	2.6858e-07	8.30554e-07	1.41599	1.04885
rs4958882	5	150454787	52	G/C	C	0.1228	0.1307	0.45793	0.0974739	2.32969e-07	2.56281e-07	1.78409	2.43009
rs2233287	5	150440097	20	G/A	A	0.0777	0.0842	0.868677	0.104446	2.4931e-07	5.20256e-07	4.35397	3.58225
rs1862363	5	150448145	36	G/A	A	0.025	0.0291	0.54	0.117036	2.72522e-07	3.5352e-07	3.27164	3.41935
rs73272852	5	150455579	55	T/C	C	0.0304	0.0361	0.388201	0.120218	2.64396e-07	2.46565e-07	2.67682	2.81491
rs73272842	5	150453888	50	C/T	T	0.1191	0.1255	0.156844	0.12153	2.01139e-07	7.57848e-08	1.5559	1.86997
rs3792781	5	150456869	60	A/G	G	0.0313	0.0366	0.604401	0.126926	2.55647e-07	3.7118e-07	6.07674	5.75783
rs2042234	5	150439131	18	A/G	G	0.0776	0.0834	0.564712	0.129291	2.16487e-07	2.93683e-07	6.20142	5.58784
rs3805430	5	150447690	35	G/C	C	0.0288	0.0332	0.528867	0.131125	2.53768e-07	3.22406e-07	3.20425	3.16519
rs73272818	5	150444843	28	T/C	C	0.0797	0.0855	1.35941	0.131414	2.12634e-07	6.94388e-07	2.09794	1.13551
rs12518386	5	150438085	14	T/C	T	0.1856	0.1622	0.417971	0.143031	1.62182e-07	1.62842e-07	5.13661	5.02153
rs17111708	5	150443507	23	G/A	A	0.0806	0.0863	0.672756	0.143086	2.00632e-07	3.24247e-07	2.46353	1.84024
rs73272850	5	150455571	54	C/G	G	0.0303	0.0353	0.480521	0.143466	2.40193e-07	2.77262e-07	2.08237	2.42997
rs79556964	5	150457256	61	G/A	A	0.0315	0.0366	0.529434	0.145445	2.36911e-07	3.01312e-07	6.68985	6.61189
rs73272873	5	150458604	65	G/A	A	0.0273	0.031	0.890562	0.158199	2.31224e-07	4.9467e-07	7.61273	7.36908
rs6867766	5	150457699	62	C/T	T	0.03	0.0342	0.988635	0.181852	2.1195e-07	5.03371e-07	7.31018	6.95203
rs3815720	5	150440197	21	G/A	A	0.0231	0.0254	0.609672	0.185534	2.18252e-07	3.19649e-07	3.41839	2.57982
rs60454275	5	150436073	13	G/A	A	0.0226	0.0249	0.424971	0.202412	2.10022e-07	2.14408e-07	3.75419	3.702
rs6895271	5	150434421	7	T/C	T	0.1881	0.1668	0.550636	0.206311	1.24884e-07	1.65193e-07	4.09354	3.31427
rs3792784	5	150455672	56	T/C	C	0.0915	0.0962	0.642262	0.208059	1.53009e-07	2.36074e-07	3.2085	3.22183
rs76204372	5	150450001	42	C/T	T	0.0241	0.0264	0.317805	0.209516	2.05019e-07	1.56521e-07	1.89438	1.98209
rs57783314	5	150446428	31	T/C	C	0.0243	0.0267	0.902275	0.218691	2.00628e-07	4.34861e-07	2.34193	1.89444
rs6870205	5	150453011	49	G/A	A	0.0293	0.0326	0.421782	0.238543	1.85659e-07	1.88115e-07	1.48386	1.46382
rs3762998	5	150469551	96	G/A	A	0.0551	0.0465	0.402741	0.251445	1.60463e-07	1.55245e-07	2.69505	1.89482
rs2112635	5	150432153	3	G/A	G	0.2081	0.1963	0.626817	0.257193	1.05343e-07	1.58623e-07	0.616188	0.956055
rs76340441	5	150450365	44	G/A	A	0.0252	0.0273	0.27313	0.261786	1.83586e-07	1.20456e-07	1.46103	0.987841
rs3792785	5	150451650	46	A/G	G	0.0914	0.095	0.290517	0.283522	1.26946e-07	8.85949e-08	1.41725	0.830745
rs76523847	5	150454184	51	T/C	C	0.0293	0.0321	0.413038	0.290866	1.68708e-07	1.67396e-07	1.69327	2.19486
rs76956521	5	150464641	80	A/C	C	0.0487	0.0508	1.51562	0.346988	1.37547e-07	5.00794e-07	2.31152	2.07335
rs74817271	5	150469973	102	G/A	A	0.0491	0.051	0.560089	0.374088	1.32296e-07	1.78001e-07	2.04522	2.01118
rs60646696	5	150432657	4	T/C	C	0.1044	0.1109	0.228254	0.3819	1.02264e-07	5.6074e-08	1.61683	1.86386
rs75805068	5	150451075	45	T/A	A	0.0751	0.0745	1.67302	0.395523	1.13686e-07	4.56906e-07	1.41325	0.719961
rs12516176	5	150435645	12	C/T	C	0.2107	0.1911	0.561961	0.460902	7.44127e-08	1.00455e-07	3.07748	2.68458
rs75851973	5	150464579	78	A/G	G	0.0496	0.0505	0.53563	0.463759	1.19849e-07	1.54213e-07	2.75113	2.266
rs3805433	5	150435480	10	G/C	G	0.2103	0.1913	1.03194	0.51502	7.02377e-08	1.74118e-07	2.62951	1.37341
rs115682037	5	150464017	76	T/C	C	0.0594	0.0599	2.06775	0.530565	1.06974e-07	5.31369e-07	3.65427	2.46879
rs34117747	5	150469048	93	T/A	T	0.1079	0.0994	2.29072	0.530703	8.69922e-08	4.78709e-07	2.66609	0.668012
rs62382336	5	150435525	11	C/T	T	0.033	0.0272	0.640703	0.534734	1.34075e-07	2.06359e-07	2.52557	1.70672
rs2233278	5	150467189	90	C/G	G	0.0493	0.0495	0.5728	0.554352	1.11729e-07	1.53741e-07	2.68669	1.84936
rs78053854	5	150466054	85	C/T	T	0.108	0.0969	0.337491	0.583235	8.39476e-08	6.80596e-08	2.37599	2.58815
rs7713567	5	150430955	1	T/C	T	0.2473	0.2358	0.514393	0.605331	6.14849e-08	7.59771e-08	0.493809	0.852248
rs10463313	5	150462140	72	G/C	C	0.0127	0.015	0.815414	0.892693	1.46372e-07	2.86718e-07	5.61412	4.89463
rs72790119	5	150443783	25	C/T	T	0.0218	0.0182	0.380526	0.958626	1.32934e-07	1.21518e-07	2.33987	1.48256
rs75970310	5	150468123	92	A/G	G	0.1072	0.0994	0.66106	0.968783	7.33821e-08	1.16533e-07	2.63733	0.984124
